# The effect of different milk pretreatment methods on microbiome community development during Herrgårds cheese production and ripening

**DOI:** 10.1101/2025.04.23.648337

**Authors:** Juan Antonio Rodríguez, Luisa Santos-Bay, Apurva Narechania, Christian Carøe, Kimmo Sirén, Sarah S. T. Mak, Ida Broman Nielsen, Max Ramsøe, Thomas S. Pontén, Søren Lillevang, Lene Tranberg Andersen, M. Thomas P. Gilbert

**Author notes:** Equal contribution (Juan Antonio Rodríguez, Luisa Santos-Bay).

## Abstract

One of the biggest challenges for dairy producers is the substantial variability in final product properties caused by changes in the production environment. In cheese production, this variation is influenced by several factors, particularly the milk base and its pretreatment, which shape the microbiome throughout the process and ultimately affect the cheese’s organoleptic characteristics. To examine the impact of three different pre-treatments for pasteurised milk— microfiltration, protein fortification, and only pasteurisation (control)— on microbiome dynamics, we generated metagenome sequencing data from 14 cheese production steps across these three production trials at a Danish dairy factory. We constructed three metagenomic co-assemblies, identifying nine high-quality metagenome-assembled genomes (MAGs). Our analysis revealed that a specific strain of *Lactococcus lactis* dominates the process, while other minor bacterial species persist at very low abundances (<1%), contributing non-negligibly to product properties. Notably, *Clostridium tyrobutyricum*, a known dairy spoilage bacterium, was present at low levels in pasteurised-only and protein-fortified milk trials but was nearly absent in microfiltered milk. To enhance our analyses, we implemented KHILL, a novel *k*-mer-based method applied directly to raw sequencing reads, which facilitates metagenomic co-assembly and enables early detection of unwanted microorganisms. Our findings provide industrial dairy producers with a comprehensive view of microbial dynamics during cheese production, offering insights to improve process consistency and product quality.
