## Supplementary Tables 1-6 for "The effect of different milk pretreatment methods on microbiome community development during Herrgårds cheese production and ripening"

### Sheet: TABLE S1 - Sample_stats
Sample Code	Batch	Sample name	Stage	short	Sample type	Num in Tª graph	FASTQ_name	Total Raw Reads	Trimmed reads	%	Reads AFTER host-removal	%
65	D11	D_02abc_D1_1	Pre-innoculation in vat	preinoculation	MILK	4	D02abcD11	57570090	57135397	99.2449	244902	0.428634
66	D11	E_02abc_D1_1	Post-innoculation in vat	postinoculation	MILK	5	E02abcD11	60721894	60266053	99.2493	655093	1.087
67	D11	J_02abc_D1_1	Before molding (Grain)	beforeMolding	GRAINS	8	J02abcD11	42415387	42126724	99.3194	22106331	52.4758
68	D11	K_02abc_D1_1	Before brining (Cheese)	beforeBrining	CHEESE	9	K02abcD11	38684420	38438453	99.3642	34783318	90.4909
69	D11	M_Ri_02abc_D1_1	Temp 1 - After 14 days at 10ºC	T0_10C_Rind	CHEESE	10	MRi02abcD11	49355882	49075316	99.4315	49043725	99.9356
70	D11	M_Co_02abc_D1_1	Temp 1 - After 14 days at 10ºC	T0_10C_Core	CHEESE	10	MCo02abcD11	64170852	63836419	99.4788	63774102	99.9024
71	D11	N_Ri_02abc_D1_1	Temp 1 - After 7 MORE days at 13ºC	T1_7d_13C_Rind	CHEESE	11	NRi02abcD11	56586782	56304731	99.5016	56287789	99.9699
72	D11	N_Co_02abc_D1_1	Temp 1 - After 7 MORE days at 13ºC	T1_7d_13C_Core	CHEESE	11	NCo02abcD11	49970738	49711505	99.4812	49684560	99.9458
73	D11	O_Ri_02abc_D1_1	Temp 1 - After 28 MORE days at 13ºC	T1_35d_13C_Rind	CHEESE	12	ORi02abcD11	52122919	51862572	99.5005	51853173	99.9819
74	D11	O_Co_02abc_D1_1	Temp 1 - After 28 MORE days at 13ºC	T1_35d_13C_Core	CHEESE	12	OCo02abcD11	49310190	49063880	99.5005	49053239	99.9783
75	D11	Q_Ri_02abc_D1_1	Temp 2 - After 7 MORE days at 20ºC	T2_7d_20C_Rind	CHEESE	11	QRi02abcD11	70111692	69788371	99.5388	69770122	99.9739
76	D11	Q_Co_02abc_D1_1	Temp 2 - After 7 MORE days at 20ºC	T2_7d_20C_Core	CHEESE	11	QCo02abcD11	79228297	78809397	99.4713	78781268	99.9643
77	D11	R_Ri_02abc_D1_1	Temp 2 - After 28 MORE days at 20ºC	T2_35d_20C_Rind	CHEESE	12	RRi02abcD11	98080163	97606588	99.5172	97592879	99.986
78	D11	R_Co_02abc_D1_1	Temp 2 - After 28 MORE days at 20ºC	T2_35d_20C_Core	CHEESE	12	RCo02abcD11	95433054	95031945	99.5797	95016698	99.984
								863762360
37	D12	D_02abc_D1_2	Pre-innoculation in vat	preinoculation	MILK	4	D02abcD12	42718043	42388440	99.2284	305991	0.721874
38	D12	E_02abc_D1_2	Post-innoculation in vat	postinoculation	MILK	5	E02abcD12	43940033	43631013	99.2967	473942	1.08625
39	D12	J_02abc_D1_2	Before molding (Grain)	beforeMolding	GRAINS	8	J02abcD12	39557426	39248963	99.2202	9171856	23.3684
40	D12	K_02abc_D1_2	Before brining (Cheese)	beforeBrining	CHEESE	9	K02abcD12	34219364	33929136	99.1519	20693078	60.9891
41	D12	M_Ri_02abc_D1_2	Temp 1 - After 14 days at 10ºC	T0_10C_Rind	CHEESE	10	MRi02abcD12	55841727	55496308	99.3814	55373260	99.7783
42	D12	M_Co_02abc_D1_2	Temp 1 - After 14 days at 10ºC	T0_10C_Core	CHEESE	10	MCo02abcD12	59120543	58783288	99.4295	58584349	99.6616
43	D12	N_Ri_02abc_D1_2	Temp 1 - After 7 MORE days at 13ºC	T1_7d_13C_Rind	CHEESE	11	NRi02abcD12	45392587	45145667	99.456	45110004	99.921
44	D12	N_Co_02abc_D1_2	Temp 1 - After 7 MORE days at 13ºC	T1_7d_13C_Core	CHEESE	11	NCo02abcD12	46542217	46289056	99.4561	46230584	99.8737
45	D12	O_Ri_02abc_D1_2	Temp 1 - After 28 MORE days at 13ºC	T1_35d_13C_Rind	CHEESE	12	ORi02abcD12	46437691	46233336	99.5599	46217815	99.9664
47	D12	O_Co_02abc_D1_2	Temp 1 - After 28 MORE days at 13ºC	T1_35d_13C_Core	CHEESE	12	OCo02abcD12	52175470	51928991	99.5276	51904934	99.9537
46	D12	Q_Ri_02abc_D1_2	Temp 2 - After 7 MORE days at 20ºC	T2_7d_20C_Rind	CHEESE	11	QRi02abcD12	40993717	40784983	99.4908	40765234	99.9516
48	D12	Q_Co_02abc_D1_2	Temp 2 - After 7 MORE days at 20ºC	T2_7d_20C_Core	CHEESE	11	QCo02abcD12	59420410	59125284	99.5033	59083243	99.9289
49	D12	R_Ri_02abc_D1_2	Temp 2 - After 28 MORE days at 20ºC	T2_35d_20C_Rind	CHEESE	12	RRi02abcD12	47130133	46911440	99.536	46897650	99.9706
50	D12	R_Co_02abc_D1_2	Temp 2 - After 28 MORE days at 20ºC	T2_35d_20C_Core	CHEESE	12	RCo02abcD12	44226298	43994983	99.477	43980338	99.9667
								657715659
51	D13	D_02abc_D1_3	Pre-innoculation in vat	preinoculation	MILK	4	D02abcD13	23934317	23758166	99.264	177284	0.746202
52	D13	E_02abc_D1_3	Post-innoculation in vat	postinoculation	MILK	5	E02abcD13	35752303	35504399	99.3066	344958	0.971592
53	D13	J_02abc_D1_3	Before molding (Grain)	beforeMolding	GRAINS	8	J02abcD13	32362714	32155162	99.3587	6074555	18.8914
54	D13	K_02abc_D1_3	Before brining (Cheese)	beforeBrining	CHEESE	9	K02abcD13	36670564	36475706	99.4686	19203807	52.6482
55	D13	M_Ri_02abc_D1_3	Temp 1 - After 14 days at 10ºC	T0_10C_Rind	CHEESE	10	MRi02abcD13	41120511	40903744	99.4728	40806514	99.7623
56	D13	M_Co_02abc_D1_3	Temp 1 - After 14 days at 10ºC	T0_10C_Core	CHEESE	10	MCo02abcD13	48044701	47746542	99.3794	47597755	99.6884
57	D13	N_Ri_02abc_D1_3	Temp 1 - After 7 MORE days at 13ºC	T1_7d_13C_Rind	CHEESE	11	NRi02abcD13	44650566	44416603	99.476	44382924	99.9242
58	D13	N_Co_02abc_D1_3	Temp 1 - After 7 MORE days at 13ºC	T1_7d_13C_Core	CHEESE	11	NCo02abcD13	51708797	51432972	99.4666	51373417	99.8842
59	D13	O_Ri_02abc_D1_3	Temp 1 - After 28 MORE days at 13ºC	T1_35d_13C_Rind	CHEESE	12	ORi02abcD13	58070807	57784880	99.5076	57762469	99.9612
60	D13	O_Co_02abc_D1_3	Temp 1 - After 28 MORE days at 13ºC	T1_35d_13C_Core	CHEESE	12	OCo02abcD13	51883393	51570999	99.3979	51546182	99.9519
61	D13	Q_Ri_02abc_D1_3	Temp 2 - After 7 MORE days at 20ºC	T2_7d_20C_Rind	CHEESE	11	QRi02abcD13	61607700	61334633	99.5568	61305314	99.9522
62	D13	Q_Co_02abc_D1_3	Temp 2 - After 7 MORE days at 20ºC	T2_7d_20C_Core	CHEESE	11	QCo02abcD13	76988322	76589362	99.4818	76533243	99.9267
63	D13	R_Ri_02abc_D1_3	Temp 2 - After 28 MORE days at 20ºC	T2_35d_20C_Rind	CHEESE	12	RRi02abcD13	57749163	57476029	99.527	57458254	99.9691
64	D13	R_Co_02abc_D1_3	Temp 2 - After 28 MORE days at 20ºC	T2_35d_20C_Core	CHEESE	12	RCo02abcD13	62087854	61805384	99.545	61783624	99.9648
								682631712
								2204109731
										99.431

### Sheet: TABLE S2 - Binning stats
																			MEAN COVERAGE (Q2-Q3)												RNA Pol A/B annotation
bins	Trial	total_bin_length	num_contigs	N50	GC_content	percent_completion	percent_redundancy	t_domain	t_phylum	t_class	t_order	t_family	t_genus	t_species	preinoculation	postinoculation	beforeMolding	beforeBrining	T0_10C_Core	T0_10C_Rind	T1_7d_13C_Core	T1_7d_13C_Rind	T1_35d_13C_Core	T1_35d_13C_Rind	T2_7d_20C_Core	T2_7d_20C_Rind	T2_35d_20C_Core	T2_35d_20C_Rind			RNAP-a_all	RNAP-b_all
Ceduovirus_1	PT1	21439	6	3987	35.6025	NA	NA	NA	NA	NA	NA	NA	NA	NA	0.00335837	0.018921	259.259	64856.1	42019.2	20684.9	21021.5	15143.4	21110.7	16133.8	41815.8	35873.7	31801.8	21632.3			0	0
Ceduovirus_2	PT1	16024	4	4695	35.0109	NA	NA	NA	NA	NA	NA	NA	NA	NA	0	0	4.44657	4354.14	1396.63	376.95	738.824	188.502	700.451	325.041	1874.2	784.399	1029.01	394.81			0	0
Lactococcus_lactis_1	PT1	1996178	213	14471	35.5968	53.5211	0	Bacteria	Firmicutes	Bacilli	Lactobacillales	Streptococcaceae	Lactococcus	Lactococcus lactis	0	16.9782	752.007	725.356	319.3	362.803	202.749	401.22	122.266	219.725	229.126	294.39	188.814	355.098	322.295	9.16523	1	1
Lactococcus_lactis_2	PT1	1916438	106	30818	35.2822	69.0141	1.40845	Bacteria	Firmicutes	Bacilli	Lactobacillales	Streptococcaceae	Lactococcus	Lactococcus lactis	0	8.46594	735.364	962.535	3411.76	2587.79	2782.89	3086.15	2773.45	2906.88	4396.18	3801.16	5410.36	5537.81	2953.91		1	1
Leuconostoc_pseudomesenteroides	PT1	1788831	82	37460	38.8786	100	1.40845	Bacteria	Firmicutes	Bacilli	Lactobacillales	Lactobacillaceae	Leuconostoc	Leuconostoc pseudomesenteroides	0	0.000264896	2.04923	2.58619	3.9819	2.29988	3.18067	2.38819	2.86201	2.53205	5.75822	3.82727	10.3747	5.29901			1	1
Ceduovirus_1	PT2	22165	9	2851	35.2638	NA	NA	NA	NA	NA	NA	NA	NA	NA	0.687332	0	367.374	53606.2	45165.9	34192.1	33298.3	31073.8	33320	29272.6	41545.2	25539.3	30183.8	23808			0	0
Ceduovirus_2	PT2	20592	6	4768	35.1986	NA	NA	NA	NA	NA	NA	NA	NA	NA	0	0	3.00439	1695.97	1675.12	628.067	1117.9	602.559	767.11	696.473	1572.41	788.248	1312.39	673.785			0	0
Clostridium_tyrobutyricum	PT2	2159415	702	3866	31.0649	95.7746	4.22535	Bacteria	Firmicutes	Clostridia	Clostridiales	Clostridiaceae	Clostridium	Clostridium tyrobutyricum	0	0	0	0	0	0	0	0	0.00693768	1.25923	0.0100591	1.31976	1.30324	3.35986			1	1
Janthinobacterium_spp	PT2	2567761	744	4550	62.1896	71.831	2.8169	Bacteria	Proteobacteria	Gammaproteobacteria	Burkholderiales	Burkholderiaceae	Janthinobacterium		2.91161	2.31302	4.58374	1.86533	0.00638095	0.00349192	4.59112e-05	4.28389e-05	0	0	0.00021632	0	0	0			1	1
Lacticaseibacillus_paracasei	PT2	2729122	307	15853	45.5442	98.5915	0	Bacteria	Firmicutes	Bacilli	Lactobacillales	Lactobacillaceae	Lacticaseibacillus	Lacticaseibacillus paracasei	0	0	0.000195153	0.000632466	0.000792649	0.000689956	0.00262657	0.00203861	0.0195979	0.859986	0.136493	1.95139	5.15978	3.66524			1	1
Lactococcus_lactis_1	PT2	1792823	100	34612	35.0661	56.338	1.40845	Bacteria	Firmicutes	Bacilli	Lactobacillales	Streptococcaceae	Lactococcus	Lactococcus lactis	0	3.235	257.835	401.709	3072.96	2861.61	2445.08	2315.32	2748.07	2471.44	3129.89	2213.45	2330.89	2518.46	2059.23	9.94284	1	1
Lactococcus_lactis_2	PT2	1918212	201	14314	35.6551	57.7465	0	Bacteria	Firmicutes	Bacilli	Lactobacillales	Streptococcaceae	Lactococcus	Lactococcus lactis	0	7.47989	327.367	417.583	254.358	411.801	143.459	249.896	230.463	187.17	155.666	87.9671	67.3349	151.838	207.106		1	1
Leuconostoc_pseudomesenteroides	PT2	2001676	139	33436	37.4469	100	1.40845	Bacteria	Firmicutes	Bacilli	Lactobacillales	Lactobacillaceae	Leuconostoc	Leuconostoc pseudomesenteroides	0	0.00113782	0.393504	1.01991	2.63937	1.98878	2.37011	1.52926	2.54456	1.89149	4.55452	2.46254	3.0971	2.59267			1	1
Pseudomonas_spp	PT2	1345482	817	1605	60.7819	36.6197	4.22535	Bacteria	Proteobacteria	Gammaproteobacteria	Pseudomonadales	Pseudomonadaceae	Pseudomonas		0.907588	1.30917	2.88956	1.11501	0.0182965	0.0114772	0.00295821	0.00216256	0.00126158	0.000600037	0.00367542	0.00156789	0.000945567	0.000757084			0	0
Ceduovirus_1	PT3	23186	6	4296	35.5064	NA	NA	NA	NA	NA	NA	NA	NA	NA	0.0126622	0	2147.9	56183.5	58420.8	38515.9	50157.9	39197	51903.2	42222.5	58923.3	47905	47593.2	28700.7			0	0
Ceduovirus_2	PT3	12899	4	4789	34.9465	NA	NA	NA	NA	NA	NA	NA	NA	NA	0	0	15.2555	1765.02	2734.16	956.81	2084.83	1162.83	2694.16	1083.18	3210.57	1285.16	2334.99	822.338			0	0
Clostridium_tyrobutyricum	PT3	2630280	627	5530	30.4934	97.1831	2.8169	Bacteria	Firmicutes	Clostridia	Clostridiales	Clostridiaceae	Clostridium	Clostridium tyrobutyricum	0	0	0	0	0	0	0	0.220435	0.476821	1.39601	0	0.00909987	0.650517	5.36455			1	1
Janthinobacterium_spp	PT3	1612531	465	4369	62.5137	60.5634	0	Bacteria	Proteobacteria	Gammaproteobacteria	Burkholderiales	Burkholderiaceae	Janthinobacterium		1.15811	2.16594	3.684	2.79152	0.00469653	0.00272083	5.32586e-05	0.000379038	1.85852e-05	0	0.000235629	8.682e-06	0	0			1	1
Lacticaseibacillus_paracasei	PT3	2869405	357	15310	44.8719	98.5915	0	Bacteria	Firmicutes	Bacilli	Lactobacillales	Lactobacillaceae	Lacticaseibacillus	Lacticaseibacillus paracasei	1.18182e-05	0.000151251	0	0.000125381	0.00054545	0.000445653	0.00203927	0.0118771	1.77704	0.779544	0.129759	0.0187054	5.09333	3.66003			1	1
Lactococcus_lactis_1	PT3	1844774	96	40255	34.872	52.1127	2.8169	Bacteria	Firmicutes	Bacilli	Lactobacillales	Streptococcaceae	Lactococcus	Lactococcus lactis	0	2.35917	187.506	469.933	2272.19	1977.44	2635.77	2230.52	2573.24	3022	3898.89	3166.86	3210.32	3066.92	2208.77	15.4902	1	1
Lactococcus_lactis_2	PT3	1903908	205	14611	35.5461	57.7465	0	Bacteria	Firmicutes	Bacilli	Lactobacillales	Streptococcaceae	Lactococcus	Lactococcus lactis	0	4.323	186.5	285.046	122.718	249.639	96.2506	164.187	61.5992	141.832	122.381	197.223	57.575	164.405	142.591		1	1
Leuconostoc_pseudomesenteroides	PT3	1829153	81	42180	38.7087	100	1.40845	Bacteria	Firmicutes	Bacilli	Lactobacillales	Lactobacillaceae	Leuconostoc	Leuconostoc pseudomesenteroides	0	0	0.0792097	0.663271	2.7965	1.86476	2.66024	2.34116	2.33035	2.28021	4.77445	3.34732	4.36376	3.33084			1	1
Pseudomonas_spp	PT3	2246299	1350	1641	61.1077	60.5634	4.22535	Bacteria	Proteobacteria	Gammaproteobacteria	Pseudomonadales	Pseudomonadaceae	Pseudomonas		0.558085	1.11972	2.24246	1.57294	0.0170194	0.0111018	0.00629994	0.00503959	0.00267343	0.00278591	0.0063513	0.00259485	0.00170875	0.000540207			0	0
Streptococcus_spp	PT3	1649953	200	15109	38.7642	98.5915	0	Bacteria	Firmicutes	Bacilli	Lactobacillales	Streptococcaceae	Streptococcus		0	0.000134439	0.000446738	0.106897	0.164752	0.0302288	0.281692	0.17304	1.28488	1.09971	0.914193	0.67626	2.143	1.06899			2	1

### Sheet: TABLE S3 - MAGs selection
bins	batch	total_length	num_contigs	N50	GC_content	percent_completion	percent_redundancy
Ceduovirus_1	PT1	21439	6	3987	35.6025	NA	NA
Ceduovirus_2	PT1	16024	4	4695	35.0109	NA	NA
Lactococcus_lactis_1	PT1	1996178	213	14471	35.5968	53.5211	0
Lactococcus_lactis_2	PT1	1916438	106	30818	35.2822	69.0141	1.40845
Leuconostoc_pseudomesenteroides	PT1	1788831	82	37460	38.8786	100	1.40845
Ceduovirus_1	PT2	22165	9	2851	35.2638	NA	NA
Ceduovirus_2	PT2	20592	6	4768	35.1986	NA	NA
Clostridium_tyrobuttricum	PT2	2159415	702	3866	31.0649	95.7746	4.22535
Janthinobacterium_spp	PT2	2567761	744	4550	62.1896	71.831	2.8169
Lacticaseibacillus_paracasei	PT2	2729122	307	15853	45.5442	98.5915	0
Lactococcus_lactis_1	PT2	1792823	100	34612	35.0661	56.338	1.40845
Lactococcus_lactis_2	PT2	1918212	201	14314	35.6551	57.7465	0
Leuconostoc_pseudomesenteroides	PT2	2001676	139	33436	37.4469	100	1.40845
Pseudomonas_spp	PT2	1345482	817	1605	60.7819	36.6197	4.22535
Ceduovirus_1	PT3	23186	6	4296	35.5064	NA	NA
Ceduovirus_2	PT3	12899	4	4789	34.9465	NA	NA
Clostridium_tyrobutyricum	PT3	2630280	627	5530	30.4934	97.1831	2.8169
Janthinobacterium_spp	PT3	1612531	465	4369	62.5137	60.5634	0
Lacticaseibacillus_paracasei	PT3	2869405	357	15310	44.8719	98.5915	0
Lactococcus_lactis_1	PT3	1844774	96	40255	34.872	52.1127	2.8169
Lactococcus_lactis_2	PT3	1903908	205	14611	35.5461	57.7465	0
Leuconostoc_pseudomesenteroides	PT3	1829153	81	42180	38.7087	100	1.40845
Pseudomonas_spp	PT3	2246299	1350	1641	61.1077	60.5634	4.22535
Streptococcus_spp	PT3	1649953	200	15109	38.7642	98.5915	0
MAG	Origin	Length	Contigs	N50	GC content	Completion (%)	Redundancy (%)	Species name
CRE6	CULTURES	2510276	210	NA	NA	100.00	0.00	Lactococcus_lactis_cremoris
LAC2	CULTURES	2421935	152	NA	NA	98.59	0.00	Lactococcus_lactis_lactis
Leuconostoc_pseudomesenteroides	PT2	2001676	139	33436	37.4469	100	1.40845	Leuconostoc_pseudomesenteroides
Clostridium_tyrobutyricum	PT3	2630280	627	5530	30.4934	97.1831	2.8169	Clostridium_tyrobutyricum
Janthinobacterium_spp	PT2	2567761	744	4550	62.1896	71.831	2.8169	Janthinobacterium_spp
Lacticaseibacillus_paracasei	PT3	2869405	357	15310	44.8719	98.5915	0	Lacticaseibacillus_paracasei
Streptococcus_spp	PT3	1649953	200	15109	38.7642	98.5915	0	Streptococcus_spp
Ceduovirus_1	PT1	22165	NA	NA	NA	100.00	NA	Lactococcus phage BIM BV-114, complete genome
Ceduovirus_2	PT3	20592	NA	NA	NA	93.93	NA	Lactococcus phage bIL67, complete genome
PHAGES MAGs:
	batch	contig_length	gene_count	viral_genes	host_genes	checkv_quality	miuvig_quality	completeness	completeness_method	contamination
D12_000000000975	PT2	22165	46	23	0	High-quality	High-quality	100	AAI-based	(high-confidence)
D12_000000003468	PT2	20592	41	24	0	High-quality	High-quality	93.93	AAI-based	(high-confidence)

### Sheet: TABLE S4 - CheckV phages 
	batch	contig_length	provirus	proviral_length	gene_count	viral_genes	host_genes	checkv_quality	miuvig_quality	completeness	completeness_method	contamination	kmer_freq	warnings
D11_000000000516	PT1	21439	No	NA	39	23	0	High-quality	High-quality	97.83	AAI-based	(high-confidence)	0	1.01
D11_000000001882	PT1	16024	No	NA	34	20	0	Medium-quality	Genome-fragment	73.1	AAI-based	(high-confidence)	0	1
D12_000000000975	PT2	22165	No	NA	46	23	0	High-quality	High-quality	100	AAI-based	(high-confidence)	0	1.02
D12_000000003468	PT2	20592	No	NA	41	24	0	High-quality	High-quality	93.93	AAI-based	(high-confidence)	0	1.01
D13_000000001714	PT3	23186	No	NA	41	26	0	High-quality	High-quality	100	AAI-based	(high-confidence)	0	1
D13_000000002876	PT3	12899	No	NA	26	16	0	Medium-quality	Genome-fragment	58.83	AAI-based	(high-confidence)	0	1
		19384.2

### Sheet: TABLE S5 - Phage derreplication
size	representative	genomes	Taxonomy according to BLAST:
3	D12_Ceduovirus_1	D11_Ceduovirus_1,D12_Ceduovirus_1,D13_Ceduovirus_1	Lactococcus phage BIM BV-114, complete genome
3	D12_Ceduovirus_2	D11_Ceduovirus_2,D12_Ceduovirus_2,D13_Ceduovirus_2	Lactococcus phage bIL67, complete genome

### Sheet: TABLE S6 - Lactococcus genomes
genome name	domain	confidence	% completion	% redundancy	num_splits	total length	SOURCE
Lactococcus_lactis_1_D13	BACTERIA	0.4	52.11	2.82	124	1844774	Binning
Lactococcus_lactis_1_D11	BACTERIA	0.4	53.52	0.00	218	1996178	Binning
Lactococcus_lactis_1_D12	BACTERIA	0.5	56.34	1.41	119	1792823	Binning
Lactococcus_lactis_2_D12	BACTERIA	0.5	57.75	0.00	204	1918212	Binning
Lactococcus_lactis_2_D13	BACTERIA	0.5	57.75	0.00	209	1903908	Binning
Lactococcus_lactis_2_D11	BACTERIA	0.6	69.01	1.41	123	1916438	Binning
CRE1	BACTERIA	1.0	100.00	0.00	204	2301410	Cultures
CRE10	BACTERIA	1.0	100.00	0.00	193	2297653	Cultures
CRE11	BACTERIA	1.0	100.00	0.00	206	2446095	Cultures
CRE17	BACTERIA	1.0	100.00	0.00	194	2373162	Cultures
CRE2	BACTERIA	1.0	100.00	0.00	163	2244215	Cultures
CRE20	BACTERIA	1.0	100.00	0.00	159	2447856	Cultures
CRE21	BACTERIA	1.0	100.00	0.00	159	2408596	Cultures
CRE22	BACTERIA	1.0	100.00	0.00	186	2401941	Cultures
CRE23	BACTERIA	1.0	100.00	0.00	186	2488879	Cultures
CRE24	BACTERIA	1.0	100.00	0.00	196	2253650	Cultures
CRE25	BACTERIA	1.0	100.00	0.00	186	2484122	Cultures
CRE27	BACTERIA	1.0	100.00	0.00	211	2317871	Cultures
CRE28	BACTERIA	1.0	100.00	0.00	212	2324850	Cultures
CRE29	BACTERIA	1.0	100.00	0.00	224	2403537	Cultures
CRE3	BACTERIA	1.0	100.00	0.00	173	2381962	Cultures
CRE30	BACTERIA	1.0	100.00	0.00	206	2374457	Cultures
CRE31	BACTERIA	1.0	100.00	1.41	198	2411672	Cultures
CRE32	BACTERIA	1.0	100.00	0.00	220	2421928	Cultures
CRE33	BACTERIA	1.0	100.00	0.00	229	2406556	Cultures
CRE34	BACTERIA	1.0	100.00	0.00	218	2354923	Cultures
CRE35	BACTERIA	1.0	100.00	0.00	193	2343913	Cultures
CRE36	BACTERIA	1.0	100.00	0.00	187	2510019	Cultures
CRE38	BACTERIA	1.0	100.00	1.41	208	2401952	Cultures
CRE4	BACTERIA	1.0	100.00	0.00	197	2333129	Cultures
CRE5	BACTERIA	1.0	100.00	0.00	205	2371264	Cultures
CRE6	BACTERIA	1.0	100.00	0.00	210	2510276	Cultures
CRE7	BACTERIA	1.0	100.00	0.00	185	2373969	Cultures
CRE8	BACTERIA	1.0	100.00	0.00	174	2436312	Cultures
CRE9	BACTERIA	1.0	100.00	0.00	193	2350146	Cultures
LAC1	BACTERIA	1.0	98.59	0.00	153	2767322	Cultures
LAC2	BACTERIA	1.0	98.59	0.00	152	2421935	Cultures
LAC3	BACTERIA	1.0	98.59	0.00	158	2528672	Cultures
LAC4	BACTERIA	1.0	98.59	0.00	174	2588512	Cultures
LAC5	BACTERIA	1.0	98.59	1.41	167	2490483	Cultures
LAC6	BACTERIA	1.0	98.59	1.41	154	2554947	Cultures
LAC7	BACTERIA	1.0	98.59	1.41	149	2544159	Cultures
CRE26	BACTERIA	1.0	98.59	2.82	181	2354292	Cultures
GCF_000009425	BACTERIA	1.0	100.00	0.00	126	2529478	NCBI
GCF_000014545	BACTERIA	1.0	100.00	1.41	129	2598348	NCBI
GCF_000143205	BACTERIA	1.0	100.00	0.00	126	2530294	NCBI
GCF_000236475	BACTERIA	1.0	100.00	0.00	128	2577104	NCBI
GCF_000269925	BACTERIA	1.0	100.00	1.41	97	1950135	NCBI
GCF_000269945	BACTERIA	1.0	100.00	1.41	98	1963964	NCBI
GCF_000312685	BACTERIA	1.0	100.00	0.00	124	2457347	NCBI
GCF_000468955	BACTERIA	1.0	100.00	1.41	121	2427048	NCBI
GCF_000981525	BACTERIA	1.0	100.00	2.82	123	2503066	NCBI
GCF_002078375	BACTERIA	1.0	100.00	0.00	123	2488552	NCBI
GCF_002078765	BACTERIA	1.0	100.00	0.00	122	2415714	NCBI
GCF_002078895	BACTERIA	1.0	100.00	1.41	136	2752187	NCBI
GCF_002078915	BACTERIA	1.0	100.00	0.00	128	2574437	NCBI
GCF_002078935	BACTERIA	1.0	100.00	0.00	131	2639112	NCBI
GCF_002078955	BACTERIA	1.0	100.00	0.00	126	2501550	NCBI
GCF_002310475	BACTERIA	1.0	100.00	2.82	113	2292235	NCBI
GCF_002355575	BACTERIA	1.0	100.00	1.41	100	2000108	NCBI
GCF_003394085	BACTERIA	1.0	100.00	0.00	127	2540668	NCBI
GCF_003966935	BACTERIA	1.0	100.00	0.00	130	2628765	NCBI
GCF_004328725	BACTERIA	1.0	100.00	1.41	98	1965928	NCBI
GCF_006770265	BACTERIA	1.0	100.00	4.23	107	2156377	NCBI
GCF_006770285	BACTERIA	1.0	100.00	1.41	113	2265140	NCBI
GCF_009662295	BACTERIA	1.0	100.00	1.41	99	1997720	NCBI
GCF_010669245	BACTERIA	1.0	100.00	4.23	114	2295672	NCBI
GCF_012219705	BACTERIA	1.0	100.00	2.82	120	2405171	NCBI
GCF_012219925	BACTERIA	1.0	100.00	1.41	131	2626341	NCBI
GCF_012220065	BACTERIA	1.0	100.00	2.82	119	2389467	NCBI
GCF_012220405	BACTERIA	1.0	100.00	2.82	117	2378211	NCBI
GCF_012689565	BACTERIA	1.0	100.00	0.00	118	2408645	NCBI
GCF_016026695	BACTERIA	1.0	100.00	1.41	103	2084337	NCBI
GCF_016027715	BACTERIA	1.0	100.00	2.82	105	2110259	NCBI
GCF_016127375	BACTERIA	1.0	100.00	1.41	114	2292159	NCBI
GCF_016128155	BACTERIA	1.0	100.00	2.82	101	2034666	NCBI
GCF_016128255	BACTERIA	1.0	100.00	1.41	111	2213074	NCBI
GCF_016629445	BACTERIA	1.0	100.00	0.00	136	2690691	NCBI
GCF_016629465	BACTERIA	1.0	100.00	0.00	136	2690524	NCBI
GCF_016919665	BACTERIA	1.0	100.00	0.00	100	2018259	NCBI
GCF_016921035	BACTERIA	1.0	100.00	0.00	127	2544033	NCBI
GCF_016921055	BACTERIA	1.0	100.00	0.00	124	2492490	NCBI
GCF_016952995	BACTERIA	1.0	100.00	0.00	132	2660097	NCBI
GCF_017068275	BACTERIA	1.0	100.00	0.00	122	2455556	NCBI
GCF_017068355	BACTERIA	1.0	100.00	0.00	99	1995099	NCBI
GCF_017309485	BACTERIA	1.0	100.00	2.82	104	2130387	NCBI
GCF_017309505	BACTERIA	1.0	100.00	1.41	99	2014168	NCBI
GCF_017309525	BACTERIA	1.0	100.00	1.41	103	2082475	NCBI
GCF_017309545	BACTERIA	1.0	100.00	1.41	109	2181478	NCBI
GCF_017309625	BACTERIA	1.0	100.00	1.41	108	2162438	NCBI
GCF_017309645	BACTERIA	1.0	100.00	2.82	115	2318463	NCBI
GCF_017376415	BACTERIA	1.0	100.00	0.00	126	2530291	NCBI
GCF_017378695	BACTERIA	1.0	100.00	0.00	118	2364973	NCBI
GCF_017378735	BACTERIA	1.0	100.00	0.00	120	2406538	NCBI
GCF_020341655	BACTERIA	1.0	100.00	2.82	106	2149617	NCBI
GCF_021329025	BACTERIA	1.0	100.00	2.82	110	2189642	NCBI
GCF_002078415	BACTERIA	0.9	92.96	0.00	129	2634132	NCBI
GCF_017821195	BACTERIA	0.9	92.96	0.00	133	2618227	NCBI
GCF_013395015	BACTERIA	1.0	97.18	0.00	135	2706818	NCBI
GCF_016920995	BACTERIA	1.0	97.18	1.41	131	2636921	NCBI
GCF_000006865	BACTERIA	1.0	98.59	0.00	118	2365589	NCBI
GCF_000025045	BACTERIA	1.0	98.59	1.41	130	2635654	NCBI
GCF_000192705	BACTERIA	1.0	98.59	0.00	125	2518737	NCBI
GCF_000344575	BACTERIA	1.0	98.59	0.00	121	2421471	NCBI
GCF_000478255	BACTERIA	1.0	98.59	0.00	128	2592264	NCBI
GCF_000479375	BACTERIA	1.0	98.59	0.00	132	2595492	NCBI
GCF_000761115	BACTERIA	1.0	98.59	0.00	119	2398091	NCBI
GCF_000807375	BACTERIA	1.0	98.59	0.00	124	2488699	NCBI
GCF_002078435	BACTERIA	1.0	98.59	0.00	134	2753892	NCBI
GCF_002078475	BACTERIA	1.0	98.59	0.00	127	2538173	NCBI
GCF_002078495	BACTERIA	1.0	98.59	0.00	127	2542029	NCBI
GCF_002078615	BACTERIA	1.0	98.59	2.82	130	2607675	NCBI
GCF_002078855	BACTERIA	1.0	98.59	0.00	124	2459217	NCBI
GCF_002078975	BACTERIA	1.0	98.59	0.00	135	2727114	NCBI
GCF_002078995	BACTERIA	1.0	98.59	0.00	128	2548507	NCBI
GCF_002148215	BACTERIA	1.0	98.59	0.00	128	2509249	NCBI
GCF_002286195	BACTERIA	1.0	98.59	0.00	125	2511408	NCBI
GCF_002804185	BACTERIA	1.0	98.59	4.23	121	2432058	NCBI
GCF_002804285	BACTERIA	1.0	98.59	2.82	120	2414663	NCBI
GCF_002895225	BACTERIA	1.0	98.59	0.00	117	2346663	NCBI
GCF_003176835	BACTERIA	1.0	98.59	1.41	130	2639081	NCBI
GCF_003627095	BACTERIA	1.0	98.59	2.82	137	2758410	NCBI
GCF_003627395	BACTERIA	1.0	98.59	0.00	136	2702171	NCBI
GCF_003722255	BACTERIA	1.0	98.59	0.00	110	2208218	NCBI
GCF_003722275	BACTERIA	1.0	98.59	0.00	118	2365672	NCBI
GCF_006965445	BACTERIA	1.0	98.59	7.04	134	2696018	NCBI
GCF_007954765	BACTERIA	1.0	98.59	0.00	125	2525433	NCBI
GCF_008728875	BACTERIA	1.0	98.59	0.00	133	2636203	NCBI
GCF_014334715	BACTERIA	1.0	98.59	2.82	118	2375093	NCBI
GCF_014884605	BACTERIA	1.0	98.59	5.63	128	2573129	NCBI
GCF_016027975	BACTERIA	1.0	98.59	0.00	127	2582979	NCBI
GCF_016028815	BACTERIA	1.0	98.59	0.00	129	2605663	NCBI
GCF_016028835	BACTERIA	1.0	98.59	0.00	127	2577201	NCBI
GCF_016127135	BACTERIA	1.0	98.59	0.00	124	2512739	NCBI
GCF_016921015	BACTERIA	1.0	98.59	1.41	129	2530852	NCBI
GCF_016952955	BACTERIA	1.0	98.59	0.00	130	2611387	NCBI
GCF_017869415	BACTERIA	1.0	98.59	0.00	120	2409036	NCBI
GCF_020221755	BACTERIA	1.0	98.59	0.00	131	2684902	NCBI
GCF_020463755	BACTERIA	1.0	98.59	1.41	121	2426597	NCBI
GCF_022494905	BACTERIA	1.0	98.59	0.00	130	2618773	NCBI
GCF_022670815	BACTERIA	1.0	98.59	0.00	132	2640087	NCBI
GCF_022809755	BACTERIA	1.0	98.59	1.41	132	2711219	NCBI
GCF_900088425	BACTERIA	1.0	98.59	1.41	137	2730625	NCBI
