## Supplementary Tables 7 for "The effect of different milk pretreatment methods on microbiome community development during Herrgårds cheese production and ripening"

### Sheet: Ceduovirus_1.BLAST_results
MAG	name	subject id	bit score	%identity	% query coverage per subject	query length	subject length	evalue	q. start	q. end	s. start	s. end	diff
Ceduovirus_1	Limosilactobacillus reuteri strain L11 chromosome	gi|2210122020|gb|CP049758.1|	193	76.902	15	2375	1937923	1.98e-45	729	1085	1907358	1907719	361
Ceduovirus_1	Lactiplantibacillus plantarum strain LPIMC513 chromosome, complete genome	gi|2238310850|gb|CP090818.1|	241	79.598	14	2375	3206211	6.89e-60	752	1094	2143744	2143402	-342
Ceduovirus_1	Streptococcus phage TP-778L complete genome	gi|555928575|emb|HG380752.1|	80.5	80.583	4	2375	41757	1.6e-11	1092	1194	33552	33654	102
Ceduovirus_1	Lactococcus phage vB_LacS_15, complete genome	gi|2046358868|ref|NC_055016.1|	473	81.507	84	2851	21006	7.52e-130	2273	2851	3069	3650	581
Ceduovirus_1	Lactobacillus fermentum IFO 3956 DNA, complete genome	gi|183225820|dbj|AP008937.1|	315	82.011	16	2375	2098685	3.98e-82	721	1094	569828	570201	373
Ceduovirus_1	Lactobacillus fermentum CECT 5716, complete genome	gi|299782685|gb|CP002033.1|	315	82.011	16	2375	2100449	3.98e-82	721	1094	570358	570731	373
Ceduovirus_1	Lactobacillus phage c2, complete genome	gi|1146276|gb|L48605.1|C2PVCG	501	82.393	84	2851	22172	3.47e-138	2273	2851	3215	3796	581
Ceduovirus_1	Streptococcus phage P9901, complete genome	gi|1199076153|gb|KY705288.1|	84.2	82.796	4	2375	35211	1.24e-12	1102	1194	17653	17745	92
Ceduovirus_1	Streptococcus phage vB_SthS_VA698, partial genome	gi|1322190546|gb|MG708273.1|	89.8	84.211	4	2375	33290	2.66e-14	1102	1194	11960	11868	-92
Ceduovirus_1	Lactococcus phage P1046, complete genome	gi|1775901414|gb|MN552143.1|	87.9	84.27	4	2375	54289	9.52e-14	1087	1175	22924	23012	88
Ceduovirus_1	Lactococcus phage D4412, complete genome	gi|1038278414|gb|KX373686.1|	658	84.49	86	1477	22884	0	669	1336	21640	20967	-673
Ceduovirus_1	Streptococcus phage SW3, complete genome	gi|1500757566|gb|MH892354.1|	97.1	84.536	4	2375	37181	1.59e-16	1098	1194	17476	17572	96
Ceduovirus_1	Streptococcus phage CHPC1014, complete genome	gi|1524746060|gb|MH937485.1|	97.1	84.536	4	2375	35260	1.59e-16	1098	1194	17337	17433	96
Ceduovirus_1	Lactobacillus phage c2, complete genome	gi|1146276|gb|L48605.1|C2PVCG	1777	84.666	84	2851	22172	0	1	1802	1442	3231	1789
Ceduovirus_1	Lactococcus phage 62403, complete genome	gi|2046358130|ref|NC_054997.1|	56.5	84.746	75	2375	21704	0.00027	603	659	19272	19328	56
Ceduovirus_1	Lactococcus phage vB_LacS_15, complete genome	gi|2046358868|ref|NC_055016.1|	1829	85.131	84	2851	21006	0	1	1802	1269	3085	1816
Ceduovirus_1	Lactobacillus phage c2, complete genome	gi|1146276|gb|L48605.1|C2PVCG	953	85.165	95	2678	22172	0	1343	2275	4106	5039	933
Ceduovirus_1	Lactococcus phage CW09, complete genome	gi|1603730883|gb|MK301443.1|	329	85.231	70	2375	21677	1.44e-86	1076	1398	1004	683	-321
Ceduovirus_1	Lactococcus phage 20R03M, complete genome	gi|2046357904|ref|NC_054991.1|	329	85.231	70	2375	21750	1.44e-86	1076	1398	1004	683	-321
Ceduovirus_1	Lactococcus phage vB_LacS_15, complete genome	gi|2046358868|ref|NC_055016.1|	1245	85.267	91	2678	21006	0	77	1286	2616	3827	1211
Ceduovirus_1	Lactococcus phage M5938, complete genome	gi|1038278553|gb|KX373687.1|	1251	85.356	99	1220	22240	0	1	1218	21559	20338	-1221
Ceduovirus_1	Lactococcus phage CW09, complete genome	gi|1603730883|gb|MK301443.1|	414	85.678	70	2375	21677	3.88e-112	1400	1795	629	235	-394
Ceduovirus_1	Lactococcus phage 20R03M, complete genome	gi|2046357904|ref|NC_054991.1|	414	85.678	70	2375	21750	3.88e-112	1400	1795	629	235	-394
Ceduovirus_1	Lactococcus phage M5938, complete genome	gi|1038278553|gb|KX373687.1|	857	85.749	93	1069	22240	0	1	813	18977	19794	817
Ceduovirus_1	Lactobacillus phage c2, complete genome	gi|1146276|gb|L48605.1|C2PVCG	1053	85.958	63	2375	22172	0	1229	2216	992	1	-991
Ceduovirus_1	Lactobacillus phage c2, complete genome	gi|1146276|gb|L48605.1|C2PVCG	1291	85.961	95	2678	22172	0	77	1286	2762	3976	1214
Ceduovirus_1	Streptococcus phage V2, complete genome	gi|1252001068|gb|MF580775.1|	91.6	86.047	4	2375	34698	7.37e-15	1098	1181	18440	18525	85
Ceduovirus_1	Streptococcus phage STP2, complete genome	gi|1252001023|gb|MF580774.1|	91.6	86.047	4	2375	35286	7.37e-15	1098	1181	17222	17307	85
Ceduovirus_1	Streptococcus phage 140, complete genome	gi|1433293656|gb|MH375598.1|	91.6	86.047	4	2375	36064	7.38e-15	1098	1181	17020	17105	85
Ceduovirus_1	Lactococcus phage vB_LacS_15, complete genome	gi|2046358868|ref|NC_055016.1|	861	86.049	63	2375	21006	0	1231	2031	816	8	-808
Ceduovirus_1	Lactococcus phage vB_LacS_15, complete genome	gi|2046358868|ref|NC_055016.1|	3197	86.322	99	5433	21006	0	1	2961	10580	13529	2949
Ceduovirus_1	Lactococcus phage D4412, complete genome	gi|1038278414|gb|KX373686.1|	688	86.427	83	1220	22884	0	589	1218	21617	20982	-635
Ceduovirus_1	Lactococcus phage BIM BV-114, complete genome	gi|2095861353|gb|MZ955869.1|	1179	86.605	100	1069	21499	0	1	1069	18720	19791	1071
Ceduovirus_1	Lactococcus phage M5938, complete genome	gi|1038278553|gb|KX373687.1|	1495	86.928	90	1477	22240	0	1	1336	21668	20324	-1344
Ceduovirus_1	Lactococcus phage vB_LacS_15, complete genome	gi|2046358868|ref|NC_055016.1|	1382	87.031	91	2678	21006	0	1454	2678	3896	5121	1225
Ceduovirus_1	Lactococcus phage 949, complete genome	gi|306009163|gb|HM029250.1|	89.8	87.179	3	2375	114768	2.63e-14	649	726	80506	80429	-77
Ceduovirus_1	Lactococcus bacteriophage Rc6 hypothetical protein (gL14) gene, partial cds; and minor virion protein (gL15), minor virion protein (gL16), and putative holin (gL17) genes, complete cds	gi|50727552|gb|AY572849.1|	1694	87.349	100	1477	3045	0	1	1477	2335	850	-1485
Ceduovirus_1	Lactococcus lactis subsp. lactis strain 267 chromosome, complete genome	gi|1994400349|gb|CP032058.1|	110	87.368	7	2375	2447060	2.04e-20	1081	1175	1040902	1040996	94
Ceduovirus_1	Lactococcus lactis subsp. lactis strain WM1 chromosome, complete genome	gi|1992706060|gb|CP032500.1|	110	87.368	7	2375	2446279	2.04e-20	1081	1175	1420383	1420289	-94
Ceduovirus_1	Lactococcus lactis strain SCB469 chromosome, complete genome	gi|2215694646|gb|CP094474.1|	110	87.368	7	2375	2457093	2.04e-20	1081	1175	1629775	1629681	-94
Ceduovirus_1	Lactococcus lactis strain R-707-1 chromosome, complete genome	gi|2285532309|gb|CP102522.1|	110	87.368	7	2375	2457103	2.04e-20	1081	1175	1434632	1434538	-94
Ceduovirus_1	Lactococcus lactis subsp. lactis strain UL8, complete genome	gi|1173065529|gb|CP015908.1|	110	87.368	7	2375	2422150	2.04e-20	1081	1175	1400024	1399930	-94
Ceduovirus_1	Lactococcus lactis subsp. lactis strain C10, complete genome	gi|1173062163|gb|CP015898.1|	110	87.368	7	2375	2335639	2.04e-20	1081	1175	1403124	1403030	-94
Ceduovirus_1	Lactococcus phage CHPC122, complete genome	gi|2046358515|ref|NC_055007.1|	835	87.415	98	3712	22109	0	1	731	6961	7685	724
Ceduovirus_1	Lactococcus phage CHPC967, complete genome	gi|2046358595|ref|NC_055009.1|	536	87.42	97	2678	22405	8.13e-149	79	546	2788	3254	466
Ceduovirus_1	Lactococcus phage 62403, complete genome	gi|2046358130|ref|NC_054997.1|	536	87.42	97	2678	21704	8.93e-149	79	546	3574	4040	466
Ceduovirus_1	Lactococcus phage M6653, complete genome	gi|1038278949|gb|KX373691.1|	1129	87.45	72	2375	22157	0	1229	2205	1001	1	-1000
Ceduovirus_1	Lactococcus phage M6165, complete genome	gi|1038278736|gb|KX373689.1|	1142	87.475	73	2375	22179	0	1219	2205	1011	1	-1010
Ceduovirus_1	Lactococcus phage 37203, complete genome	gi|2046357938|ref|NC_054992.1|	1705	87.492	100	1477	22029	0	1	1477	21472	19987	-1485
Ceduovirus_1	Lactococcus phage BIM BV-114, complete genome	gi|2095861353|gb|MZ955869.1|	497	87.529	72	2375	21499	3.72e-137	1786	2216	432	1	-431
Ceduovirus_1	Lactococcus phage 62402, complete genome	gi|2046358092|ref|NC_054996.1|	542	87.633	97	2678	21980	1.92e-150	79	546	2787	3253	466
Ceduovirus_1	Lactococcus phage 74001, complete genome	gi|1241128044|gb|MF443122.1|	1424	87.787	99	1220	21879	0	4	1220	21210	19991	-1219
Ceduovirus_1	Lactococcus phage 50504, complete genome	gi|2046358016|ref|NC_054994.1|	640	87.868	100	3712	21562	9.2e-180	1	544	6197	6740	543
Ceduovirus_1	Lactococcus phage 50102, complete genome	gi|2046357977|ref|NC_054993.1|	846	88.006	78	2375	22242	0	7	722	2225	1510	-715
Ceduovirus_1	Lactococcus phage D4410, complete genome	gi|1038278284|gb|KX373685.1|	573	88.066	82	2851	22825	7.21e-160	2223	2704	3719	4204	485
Ceduovirus_1	Lactococcus phage CHPC973, complete genome	gi|1781483091|gb|MN689529.1|	852	88.145	78	2375	22306	0	7	722	2340	1625	-715
Ceduovirus_1	Lactococcus phage M6653, complete genome	gi|1038278949|gb|KX373691.1|	291	88.163	90	3712	22157	1.06e-74	365	609	6891	7133	242
Ceduovirus_1	Lactococcus phage M6654, complete genome	gi|1038279076|gb|KX373692.1|	291	88.163	90	3712	22350	1.06e-74	365	609	7083	7325	242
Ceduovirus_1	Lactococcus phage bIL67, complete genome	gi|522252|gb|L33769.1|L67CG	558	88.248	97	2678	22195	1.9e-155	79	546	19204	18739	-465
Ceduovirus_1	Lactococcus phage D4412, complete genome	gi|1038278414|gb|KX373686.1|	571	88.309	82	2851	22884	2.59e-159	2223	2697	3719	4197	478
Ceduovirus_1	MAG TPA_asm: Siphoviridae sp. isolate ctSAE9, partial genome	gi|2057786532|tpg|BK054800.1|	706	88.325	66	2375	21571	0	1	589	20024	20613	589
Ceduovirus_1	Lactobacillus phage c2, complete genome	gi|1146276|gb|L48605.1|C2PVCG	878	88.509	98	3712	22172	0	3	731	6123	6847	724
Ceduovirus_1	Lactococcus phage vB_Llc_bIBBAm4, complete genome	gi|2046358284|ref|NC_055001.1|	883	88.556	98	3712	22703	0	1	731	6534	7263	729
Ceduovirus_1	Lactococcus phage vB_LacS_15, complete genome	gi|2046358868|ref|NC_055016.1|	699	88.562	63	2375	21006	0	1	576	1387	812	-575
Ceduovirus_1	Lactococcus lactis strain JNU 534 chromosome, complete genome	gi|2227784872|gb|CP095737.1|	86.1	88.571	3	2375	2443687	3.42e-13	649	718	1422738	1422669	-69
Ceduovirus_1	Lactococcus lactis subsp. lactis strain UC109 chromosome, complete genome	gi|2246636345|gb|CP091107.1|	86.1	88.571	3	2375	2392933	3.43e-13	649	718	2223391	2223322	-69
Ceduovirus_1	Lactococcus lactis subsp. lactis strain UL8, complete genome	gi|1173065529|gb|CP015908.1|	86.1	88.571	7	2375	2422150	3.43e-13	649	718	1037634	1037703	69
Ceduovirus_1	Lactococcus lactis subsp. lactis strain C10, complete genome	gi|1173062163|gb|CP015898.1|	86.1	88.571	7	2375	2335639	3.43e-13	649	718	2222666	2222597	-69
Ceduovirus_1	Lactococcus lactis subsp. lactis strain C10, complete genome	gi|1173062163|gb|CP015898.1|	86.1	88.571	7	2375	2335639	3.43e-13	649	718	1232908	1232977	69
Ceduovirus_1	Lactococcus lactis subsp. lactis strain 267 chromosome, complete genome	gi|1994400349|gb|CP032058.1|	86.1	88.571	7	2375	2447060	3.44e-13	649	718	2428576	2428507	-69
Ceduovirus_1	Lactococcus lactis subsp. lactis strain 267 chromosome, complete genome	gi|1994400349|gb|CP032058.1|	86.1	88.571	7	2375	2447060	3.44e-13	649	718	1046650	1046719	69
Ceduovirus_1	Lactococcus lactis subsp. lactis strain WM1 chromosome, complete genome	gi|1992706060|gb|CP032500.1|	86.1	88.571	7	2375	2446279	3.44e-13	649	718	2175907	2175838	-69
Ceduovirus_1	Lactococcus lactis subsp. lactis strain WM1 chromosome, complete genome	gi|1992706060|gb|CP032500.1|	86.1	88.571	7	2375	2446279	3.44e-13	649	718	1037763	1037832	69
Ceduovirus_1	Lactococcus lactis strain SCB469 chromosome, complete genome	gi|2215694646|gb|CP094474.1|	86.1	88.571	7	2375	2457093	3.44e-13	649	718	2233431	2233362	-69
Ceduovirus_1	Lactococcus lactis strain SCB469 chromosome, complete genome	gi|2215694646|gb|CP094474.1|	86.1	88.571	7	2375	2457093	3.44e-13	649	718	1036648	1036717	69
Ceduovirus_1	Lactococcus lactis strain R-707-1 chromosome, complete genome	gi|2285532309|gb|CP102522.1|	86.1	88.571	7	2375	2457103	3.44e-13	649	718	1006255	1006324	69
Ceduovirus_1	Lactococcus lactis strain R-707-1 chromosome, complete genome	gi|2285532309|gb|CP102522.1|	86.1	88.571	7	2375	2457103	3.44e-13	649	718	2201930	2201861	-69
Ceduovirus_1	Lactococcus phage CW09, complete genome	gi|1603730883|gb|MK301443.1|	870	88.611	70	2375	21677	0	3	719	2093	1377	-716
Ceduovirus_1	Lactococcus phage 20R03M, complete genome	gi|2046357904|ref|NC_054991.1|	870	88.611	70	2375	21750	0	3	719	2093	1377	-716
Ceduovirus_1	Lactococcus phage vB_Llc_bIBB27, complete genome	gi|1663239441|gb|MH779520.1|	294	88.797	88	3712	21713	8.29e-76	365	605	6424	6662	238
Ceduovirus_1	Lactococcus lactis subsp. cremoris A76, complete genome	gi|358748197|gb|CP003132.1|	100	88.889	3	2375	2452616	1.23e-17	646	726	1976781	1976701	-80
Ceduovirus_1	Lactococcus phage vB_Llc_bIBB27, complete genome	gi|1663239441|gb|MH779520.1|	702	88.967	83	2851	21713	0	2273	2841	3209	3777	568
Ceduovirus_1	Lactococcus phage M6653, complete genome	gi|1038278949|gb|KX373691.1|	335	88.971	90	3712	22157	4.83e-88	1	271	6631	6902	271
Ceduovirus_1	Lactococcus phage M6654, complete genome	gi|1038279076|gb|KX373692.1|	335	88.971	90	3712	22350	4.83e-88	1	271	6823	7094	271
Ceduovirus_1	Lactococcus phage BIM BV-114, complete genome	gi|2095861353|gb|MZ955869.1|	1816	88.986	99	1477	21499	0	1	1469	20932	19458	-1474
Ceduovirus_1	Lactococcus phage CW09, complete genome	gi|1603730883|gb|MK301443.1|	1033	89.062	91	2678	21677	0	1446	2277	4512	5343	831
Ceduovirus_1	Lactococcus phage 20R03M, complete genome	gi|2046357904|ref|NC_054991.1|	1033	89.062	91	2678	21750	0	1446	2277	4512	5343	831
Ceduovirus_1	MAG TPA_asm: Siphoviridae sp. ctGas1, partial genome	gi|2051099696|tpg|BK015011.1|	1003	89.149	59	2375	22126	0	1396	2200	810	1	-809
Ceduovirus_1	Lactococcus phage CHPC973, complete genome	gi|1781483091|gb|MN689529.1|	1404	89.204	78	2375	22306	0	1087	2211	1128	1	-1127
Ceduovirus_1	Lactococcus phage 923 hypothetical protein (gL14) gene, partial cds; and minor coat protein (gL15), minor tail protein (gL16), and putative holin (gL17) genes, complete cds	gi|50727542|gb|AY572847.1|	1328	89.222	99	1069	3045	0	6	1069	128	1191	1063
Ceduovirus_1	Lactococcus phage M6654, complete genome	gi|1038279076|gb|KX373692.1|	6774	89.229	100	5433	22350	0	1	5433	11740	17164	5424
Ceduovirus_1	Lactococcus phage CW09, complete genome	gi|1603730883|gb|MK301443.1|	2241	89.246	84	2851	21677	0	1	1802	1977	3764	1787
Ceduovirus_1	Lactococcus phage BIM BV-114, complete genome	gi|2095861353|gb|MZ955869.1|	2586	89.257	98	2851	21499	0	3	2081	1654	3719	2065
Ceduovirus_1	Lactococcus phage D4412, complete genome	gi|1038278414|gb|KX373686.1|	141	89.286	86	1477	22884	4.44e-30	1366	1477	20469	20358	-111
Ceduovirus_1	Lactococcus phage 20R03M, complete genome	gi|2046357904|ref|NC_054991.1|	2246	89.302	84	2851	21750	0	1	1802	1977	3764	1787
Ceduovirus_1	Lactococcus phage CHPC1170, complete genome	gi|2046358715|ref|NC_055012.1|	588	89.316	97	2678	21746	2.21e-164	79	546	2989	3456	467
Ceduovirus_1	Lactococcus phage vB_Llc_bIBBE1, complete genome	gi|2046358323|ref|NC_055002.1|	713	89.317	83	2851	21749	0	2273	2841	3208	3776	568
Ceduovirus_1	Lactococcus phage vB_LacS_15, complete genome	gi|2046358868|ref|NC_055016.1|	870	89.398	80	1477	21006	0	788	1477	19685	18990	-695
Ceduovirus_1	Lactococcus phage 74001, complete genome	gi|1241128044|gb|MF443122.1|	6839	89.405	100	5433	21879	0	1	5433	11679	17114	5435
Ceduovirus_1	Lactococcus phage 50102, complete genome	gi|2046357977|ref|NC_054993.1|	1424	89.427	78	2375	22242	0	1087	2216	1133	1	-1132
Ceduovirus_1	Lactococcus phage 20R03M, complete genome	gi|2046357904|ref|NC_054991.1|	1860	89.428	100	1477	21750	0	1	1477	20997	19518	-1479
Ceduovirus_1	Lactococcus phage 923 pL7 (L7), pL8 (L8), pL9 (L9), pL10 (L10), and pL11 (L11) genes, complete cds	gi|50404015|gb|AY570983.1|	5031	89.478	73	5433	3989	0	383	4368	1	3988	3987
Ceduovirus_1	Lactococcus phage CW09, complete genome	gi|1603730883|gb|MK301443.1|	1866	89.495	100	1477	21677	0	1	1477	20997	19518	-1479
Ceduovirus_1	Lactococcus phage M6654, complete genome	gi|1038279076|gb|KX373692.1|	2206	89.522	80	2678	22350	0	933	2678	4580	6325	1745
Ceduovirus_1	MAG TPA_asm: Siphoviridae sp. isolate ctVBb1, partial genome	gi|2059599482|tpg|BK037047.1|	789	89.55	95	2851	20386	0	2222	2843	17151	16530	-621
Ceduovirus_1	Lactococcus phage bIL67, complete genome	gi|522252|gb|L33769.1|L67CG	2230	89.554	97	2678	22195	0	530	2287	18482	16717	-1765
Ceduovirus_1	MAG TPA_asm: Siphoviridae sp. isolate ctVBb1, partial genome	gi|2059599482|tpg|BK037047.1|	593	89.574	97	2678	20386	5.22e-166	79	546	17825	17357	-468
Ceduovirus_1	Lactococcus phage M6165, complete genome	gi|1038278736|gb|KX373689.1|	2211	89.579	80	2678	22179	0	933	2678	4386	6131	1745
Ceduovirus_1	Lactococcus phage 50504, complete genome	gi|2046358016|ref|NC_054994.1|	6866	89.581	99	5433	21562	0	1	5421	11356	16773	5417
Ceduovirus_1	Lactococcus phage vB_Llc_bIBBE1, complete genome	gi|2046358323|ref|NC_055002.1|	1251	89.606	73	2375	21749	0	1229	2216	985	1	-984
Ceduovirus_1	Lactococcus phage vB_Llc_bIBB27, complete genome	gi|1663239441|gb|MH779520.1|	3302	89.621	97	2678	21713	0	79	2678	2758	5360	2602
Ceduovirus_1	Lactococcus phage vB_Llc_bIBBE1, complete genome	gi|2046358323|ref|NC_055002.1|	3302	89.625	97	2678	21749	0	79	2678	2757	5359	2602
Ceduovirus_1	Lactococcus phage M6653, complete genome	gi|1038278949|gb|KX373691.1|	6924	89.725	100	5433	22157	0	1	5433	11547	16971	5424
Ceduovirus_1	Lactococcus phage D4412, complete genome	gi|1038278414|gb|KX373686.1|	2364	89.822	82	2851	22884	0	1	1854	1724	3563	1839
Ceduovirus_1	Lactococcus phage vB_LacS_15, complete genome	gi|2046358868|ref|NC_055016.1|	4756	89.829	99	3712	21006	0	3	3712	5621	9340	3719
Ceduovirus_1	Lactococcus lactis subsp. lactis strain G121 chromosome, complete genome	gi|1905406240|gb|CP053671.2|	76.8	89.831	2	2375	2573315	2.07e-10	668	726	1482765	1482707	-58
Ceduovirus_1	Bacteriophage P001 (from Lactococcus lactis) gene, terminal region	gi|755656|gb|L37090.1|P01ORF	979	89.87	32	2375	2479	0	1609	2374	2474	1712	-762
Ceduovirus_1	Lactococcus phage D4410, complete genome	gi|1038278284|gb|KX373685.1|	2370	89.876	82	2851	22825	0	1	1854	1724	3563	1839
Ceduovirus_1	Lactococcus phage vB_Llc_bIBBAm4, complete genome	gi|2046358284|ref|NC_055001.1|	1271	89.889	72	2375	22703	0	1229	2216	989	1	-988
Ceduovirus_1	Lactococcus phage BIM BV-114, complete genome	gi|2095861353|gb|MZ955869.1|	713	89.892	72	2375	21499	0	1229	1782	1201	648	-553
Ceduovirus_1	Lactococcus phage CW09, complete genome	gi|1603730883|gb|MK301443.1|	514	89.95	91	2678	21677	4.2e-142	2281	2678	5529	5926	397
Ceduovirus_1	Lactococcus phage 20R03M, complete genome	gi|2046357904|ref|NC_054991.1|	514	89.95	91	2678	21750	4.2e-142	2281	2678	5529	5926	397
Ceduovirus_1	Lactococcus phage 62403, complete genome	gi|2046358130|ref|NC_054997.1|	1277	89.99	75	2375	21704	0	1229	2216	988	1	-987
Ceduovirus_1	Lactococcus phage bIL67, complete genome	gi|522252|gb|L33769.1|L67CG	784	90	93	3712	22195	0	1	608	15647	15042	-605
Ceduovirus_1	Lactococcus phage 20R03M, complete genome	gi|2046357904|ref|NC_054991.1|	1574	90.016	100	1220	21750	0	1	1220	20888	19672	-1216
Ceduovirus_1	Lactococcus phage D4412, complete genome	gi|1038278414|gb|KX373686.1|	261	90.05	97	1069	22884	2.35e-66	869	1069	20967	21167	200
Ceduovirus_1	Lactococcus phage CW09, complete genome	gi|1603730883|gb|MK301443.1|	7033	90.077	100	5433	21677	0	1	5433	11357	16786	5429
Ceduovirus_1	Lactococcus phage 20R03M, complete genome	gi|2046357904|ref|NC_054991.1|	7033	90.077	100	5433	21750	0	1	5433	11357	16786	5429
Ceduovirus_1	Lactococcus phage CW09, complete genome	gi|1603730883|gb|MK301443.1|	1580	90.098	100	1220	21677	0	1	1220	20888	19672	-1216
Ceduovirus_1	MAG TPA_asm: Siphoviridae sp. isolate ctRYA6, partial genome	gi|2054623382|tpg|BK022163.1|	527	90.123	97	2678	21971	5.37e-146	2274	2678	5797	6201	404
Ceduovirus_1	MAG TPA_asm: Siphoviridae sp. isolate ctSAE9, partial genome	gi|2057786532|tpg|BK054800.1|	1391	90.13	100	1069	21571	0	1	1069	2638	1566	-1072
Ceduovirus_1	Lactococcus phage 20R03M, complete genome	gi|2046357904|ref|NC_054991.1|	754	90.172	84	2851	21750	0	2273	2851	3748	4326	578
Ceduovirus_1	Lactococcus phage CW09, complete genome	gi|1603730883|gb|MK301443.1|	754	90.172	84	2851	21677	0	2273	2851	3748	4326	578
Ceduovirus_1	Lactococcus phage 62403, complete genome	gi|2046358130|ref|NC_054997.1|	824	90.221	95	2851	21704	0	2221	2851	3459	4092	633
Ceduovirus_1	Lactococcus phage CHPC972, complete genome	gi|2046358637|ref|NC_055010.1|	7071	90.23	99	5433	23281	0	1	5430	11937	17357	5420
Ceduovirus_1	Lactococcus phage CHPC122, complete genome	gi|2046358515|ref|NC_055007.1|	7116	90.36	100	5433	22109	0	1	5433	11905	17328	5423
Ceduovirus_1	Lactococcus phage BIM BV-114, complete genome	gi|2095861353|gb|MZ955869.1|	752	90.361	72	2375	21499	0	15	589	1756	1181	-575
Ceduovirus_1	Lactococcus phage 62403, complete genome	gi|2046358130|ref|NC_054997.1|	4397	90.377	90	3712	21704	0	365	3712	6423	9781	3358
Ceduovirus_1	Lactococcus phage vB_LacS_15, complete genome	gi|2046358868|ref|NC_055016.1|	3149	90.417	99	5433	21006	0	3038	5433	13864	16258	2394
Ceduovirus_1	Lactobacillus phage c2, complete genome	gi|1146276|gb|L48605.1|C2PVCG	525	90.452	95	2678	22172	1.93e-145	2281	2678	5226	5623	397
Ceduovirus_1	Lactococcus phage 62402, complete genome	gi|2046358092|ref|NC_054996.1|	2748	90.521	95	2851	21980	0	1	2081	1438	3533	2095
Ceduovirus_1	Lactococcus phage 62402, complete genome	gi|2046358092|ref|NC_054996.1|	2841	90.529	97	2678	21980	0	530	2678	3510	5660	2150
Ceduovirus_1	Lactococcus phage vB_Llc_bIBBAm4, complete genome	gi|2046358284|ref|NC_055001.1|	758	90.534	72	2375	22703	0	15	589	1544	969	-575
Ceduovirus_1	Lactococcus phage CHPC1182, complete genome	gi|2046358756|ref|NC_055013.1|	1249	90.536	73	2375	20751	0	1229	2175	946	1	-945
Ceduovirus_1	Lactococcus phage 62403, complete genome	gi|2046358130|ref|NC_054997.1|	2844	90.547	97	2678	21704	0	530	2678	3511	5665	2154
Ceduovirus_1	MAG TPA_asm: Siphoviridae sp. isolate ctVBb1, partial genome	gi|2059599482|tpg|BK037047.1|	2846	90.584	97	2678	20386	0	530	2678	17100	14949	-2151
Ceduovirus_1	Lactococcus phage CHPC967, complete genome	gi|2046358595|ref|NC_055009.1|	2850	90.593	97	2678	22405	0	530	2678	4297	6451	2154
Ceduovirus_1	Lactococcus phage bIL67, complete genome	gi|522252|gb|L33769.1|L67CG	828	90.705	95	2851	22195	0	2221	2841	18534	17911	-623
Ceduovirus_1	Lactococcus phage CHPC116, complete genome	gi|2046358477|ref|NC_055006.1|	841	90.709	95	2851	21869	0	2221	2851	3418	4051	633
Ceduovirus_1	Lactococcus phage BIM BV-114, complete genome	gi|2095861353|gb|MZ955869.1|	961	90.733	98	2851	21499	0	2131	2851	3554	4274	720
Ceduovirus_1	Lactococcus phage 62403, complete genome	gi|2046358130|ref|NC_054997.1|	2776	90.754	95	2851	21704	0	1	2081	1439	3534	2095
Ceduovirus_1	Lactococcus phage M6165, complete genome	gi|1038278736|gb|KX373689.1|	580	90.826	80	2678	22179	4.04e-162	530	961	3522	3957	435
Ceduovirus_1	Lactococcus phage M6654, complete genome	gi|1038279076|gb|KX373692.1|	580	90.826	80	2678	22350	4.04e-162	530	961	3716	4151	435
Ceduovirus_1	Lactococcus phage BIM BV-114, complete genome	gi|2095861353|gb|MZ955869.1|	4964	90.843	100	3712	21499	0	1	3712	6347	10063	3716
Ceduovirus_1	MAG TPA_asm: Siphoviridae sp. isolate ctZ1H2, partial genome	gi|2054571236|tpg|BK021115.1|	1792	90.848	98	1477	15197	0	1	1336	14768	13427	-1341
Ceduovirus_1	Lactococcus lactis strain FDAARGOS_865 chromosome, complete genome	gi|1943325117|gb|CP065737.1|	106	91.026	3	2375	2518866	2.61e-19	649	726	124295	124218	-77
Ceduovirus_1	MAG TPA_asm: Siphoviridae sp. isolate ctZ1H2, partial genome	gi|2054571236|tpg|BK021115.1|	272	91.045	97	1069	15197	1.09e-69	869	1069	13427	13627	200
Ceduovirus_1	MAG TPA_asm: Siphoviridae sp. ctGas1, partial genome	gi|2051099696|tpg|BK015011.1|	791	91.062	59	2375	22126	0	3	589	1596	1009	-587
Ceduovirus_1	MAG TPA_asm: Siphoviridae sp. isolate ctRYA6, partial genome	gi|2054623382|tpg|BK022163.1|	2981	91.11	97	2678	21971	0	79	2281	3418	5624	2206
Ceduovirus_1	Lactococcus phage vB_Llc_bIBBAm4, complete genome	gi|2046358284|ref|NC_055001.1|	7356	91.153	100	5433	22703	0	1	5433	11486	16910	5424
Ceduovirus_1	Lactococcus phage BIM BV-114, complete genome	gi|2095861353|gb|MZ955869.1|	2915	91.174	97	2678	21499	0	530	2678	3696	5849	2153
Ceduovirus_1	Lactobacillus phage c2, complete genome	gi|1146276|gb|L48605.1|C2PVCG	1820	91.207	90	1477	22172	0	1	1336	21600	20259	-1341
Ceduovirus_1	Lactococcus phage CHPC972, complete genome	gi|2046358637|ref|NC_055010.1|	5046	91.241	100	3712	23281	0	1	3712	6983	10691	3708
Ceduovirus_1	Lactobacillus phage c2, complete genome	gi|1146276|gb|L48605.1|C2PVCG	702	91.313	63	2375	22172	0	78	592	1483	969	-514
Ceduovirus_1	Lactococcus phage vB_LacS_15, complete genome	gi|2046358868|ref|NC_055016.1|	736	91.36	75	1220	21006	0	685	1220	19685	19144	-541
Ceduovirus_1	Lactococcus phage bIL67, complete genome	gi|522252|gb|L33769.1|L67CG	7441	91.428	100	5433	22195	0	1	5433	10612	5186	-5426
Ceduovirus_1	Lactococcus phage vB_Llc_bIBBp6/4, complete genome	gi|2046358398|ref|NC_055004.1|	7443	91.437	100	5433	22220	0	1	5433	11656	17079	5423
Ceduovirus_1	Lactococcus phage CW09, complete genome	gi|1603730883|gb|MK301443.1|	3888	91.496	76	3712	21677	0	883	3712	7285	10111	2826
Ceduovirus_1	Lactococcus phage 20R03M, complete genome	gi|2046357904|ref|NC_054991.1|	3888	91.496	76	3712	21750	0	883	3712	7285	10111	2826
Ceduovirus_1	Lactococcus lactis subsp. cremoris EPSC DNA, complete genome	gi|1945358089|dbj|AP024222.1|	82.4	91.525	5	2375	2401002	4.4e-12	668	726	16252	16310	58
Ceduovirus_1	Lactococcus phage D4412, complete genome	gi|1038278414|gb|KX373686.1|	1157	91.538	97	1069	22884	0	1	839	19631	20469	838
Ceduovirus_1	Lactobacillus phage c2, complete genome	gi|1146276|gb|L48605.1|C2PVCG	1679	91.544	99	1220	22172	0	1	1218	21491	20274	-1217
Ceduovirus_1	Lactococcus phage 50504, complete genome	gi|2046358016|ref|NC_054994.1|	2041	91.555	100	1477	21562	0	1	1477	21005	19517	-1488
Ceduovirus_1	Lactococcus phage CHPC116, complete genome	gi|2046358477|ref|NC_055006.1|	2861	91.603	95	2851	21869	0	1	2081	1427	3493	2066
Ceduovirus_1	Lactococcus phage vB_Llc_bIBB27, complete genome	gi|1663239441|gb|MH779520.1|	3906	91.605	88	3712	21713	0	886	3712	7025	9862	2837
Ceduovirus_1	Lactococcus phage 62402, complete genome	gi|2046358092|ref|NC_054996.1|	857	91.613	95	2851	21980	0	2221	2840	3458	4077	619
Ceduovirus_1	Lactococcus phage vB_Llc_bIBB27, complete genome	gi|1663239441|gb|MH779520.1|	2479	91.62	83	2851	21713	0	1	1801	1435	3224	1789
Ceduovirus_1	Lactococcus phage CW09, complete genome	gi|1603730883|gb|MK301443.1|	313	91.63	70	2375	21677	1.46e-81	1991	2216	227	1	-226
Ceduovirus_1	Lactococcus phage 20R03M, complete genome	gi|2046357904|ref|NC_054991.1|	313	91.63	70	2375	21750	1.46e-81	1991	2216	227	1	-226
Ceduovirus_1	Lactococcus phage vB_Llc_bIBBE1, complete genome	gi|2046358323|ref|NC_055002.1|	817	91.709	73	2375	21749	0	1	589	1553	965	-588
Ceduovirus_1	MAG TPA_asm: Siphoviridae sp. isolate ctLyn1, partial genome	gi|2056999369|tpg|BK048464.1|	3932	91.722	99	2851	22367	0	8	2851	1673	4503	2830
Ceduovirus_1	Lactococcus phage vB_Llc_bIBBE1, complete genome	gi|2046358323|ref|NC_055002.1|	2490	91.727	83	2851	21749	0	1	1801	1435	3223	1788
Ceduovirus_1	Lactococcus phage bIL67, complete genome	gi|522252|gb|L33769.1|L67CG	2885	91.738	95	2851	22195	0	4	2081	20549	18459	-2090
Ceduovirus_1	Lactococcus phage M6653, complete genome	gi|1038278949|gb|KX373691.1|	797	91.738	72	2375	22157	0	15	589	1556	981	-575
Ceduovirus_1	Lactococcus bacteriophage Rc6 hypothetical protein (gL14) gene, partial cds; and minor virion protein (gL15), minor virion protein (gL16), and putative holin (gL17) genes, complete cds	gi|50727552|gb|AY572849.1|	1487	91.783	100	1069	3045	0	1	1069	123	1191	1068
Ceduovirus_1	Lactobacillus phage c2, complete genome	gi|1146276|gb|L48605.1|C2PVCG	4060	91.835	98	3712	22172	0	800	3712	6929	9839	2910
Ceduovirus_1	MAG TPA_asm: Siphoviridae sp. isolate ctSAE9, partial genome	gi|2057786532|tpg|BK054800.1|	1705	91.892	100	1220	21571	0	1	1220	534	1753	1219
Ceduovirus_1	Lactococcus phage 62403, complete genome	gi|2046358130|ref|NC_054997.1|	822	91.892	75	2375	21704	0	1	589	1557	968	-589
Ceduovirus_1	Lactococcus phage 50504, complete genome	gi|2046358016|ref|NC_054994.1|	4462	91.916	100	3712	21562	0	519	3712	6919	10110	3191
Ceduovirus_1	Lactococcus phage 50504, complete genome	gi|2046358016|ref|NC_054994.1|	1716	92.02	100	1220	21562	0	1	1220	20896	19671	-1225
Ceduovirus_1	Lactococcus phage CHPC1170, complete genome	gi|2046358715|ref|NC_055012.1|	1716	92.056	100	1220	21746	0	1	1220	21073	19854	-1219
Ceduovirus_1	Lactococcus phage vB_Llc_bIBBA3, complete genome	gi|2046358244|ref|NC_055000.1|	1716	92.056	100	1220	21906	0	1	1220	21240	20021	-1219
Ceduovirus_1	Lactococcus phage vB_LacS_15, complete genome	gi|2046358868|ref|NC_055016.1|	1504	92.056	100	1069	21006	0	1	1069	18263	19331	1068
Ceduovirus_1	Lactococcus phage vB_LacS_15, complete genome	gi|2046358868|ref|NC_055016.1|	534	92.084	75	1220	21006	1.43e-148	1	379	20372	19994	-378
Ceduovirus_1	MAG TPA_asm: Siphoviridae sp. isolate ctZ1H2, partial genome	gi|2054571236|tpg|BK021115.1|	1184	92.133	97	1069	15197	0	1	839	12106	12944	838
Ceduovirus_1	Lactococcus phage vB_Llc_bIBBL81, complete genome	gi|1663239453|gb|MH779526.1|	1722	92.138	100	1220	21915	0	1	1220	21234	20015	-1219
Ceduovirus_1	Lactococcus phage vB_Llc_bIBBAm4, complete genome	gi|2046358284|ref|NC_055001.1|	4109	92.155	98	3712	22703	0	800	3712	7345	10256	2911
Ceduovirus_1	Lactococcus phage CHPC1182, complete genome	gi|2046358756|ref|NC_055013.1|	835	92.217	73	2375	20751	0	1	589	1516	926	-590
Ceduovirus_1	MAG TPA_asm: Siphoviridae sp. isolate ctZ1H2, partial genome	gi|2054571236|tpg|BK021115.1|	7690	92.224	100	5433	15197	0	1	5433	4668	10101	5433
Ceduovirus_1	Lactococcus phage vB_Llc_bIBB27, complete genome	gi|1663239441|gb|MH779520.1|	294	92.308	88	3712	21713	8.29e-76	65	271	6228	6435	207
Ceduovirus_1	Lactococcus phage CW09, complete genome	gi|1603730883|gb|MK301443.1|	1520	92.336	100	1069	21677	0	1	1069	18791	19859	1068
Ceduovirus_1	Lactococcus phage 20R03M, complete genome	gi|2046357904|ref|NC_054991.1|	1526	92.43	100	1069	21750	0	1	1069	18791	19859	1068
Ceduovirus_1	Lactococcus phage bIL67, complete genome	gi|522252|gb|L33769.1|L67CG	569	92.462	97	2678	22195	8.79e-159	2281	2678	16542	16145	-397
Ceduovirus_1	MAG TPA_asm: Siphoviridae sp. isolate ctRYA6, partial genome	gi|2054623382|tpg|BK022163.1|	1048	92.613	98	3712	21971	0	1	731	6699	7426	727
Ceduovirus_1	Lactococcus phage PC_B1, complete genome	gi|2046358903|ref|NC_055017.1|	2130	92.665	100	1477	22099	0	1	1477	21529	20047	-1482
Ceduovirus_1	Lactococcus phage vB_Llc_bIBBD4, complete genome	gi|1674915273|gb|MH779524.1|	1543	92.703	100	1069	21907	0	1	1069	19134	20202	1068
Ceduovirus_1	Lactococcus phage M6654, complete genome	gi|1038279076|gb|KX373692.1|	4074	92.704	90	3712	22350	0	886	3712	7684	10511	2827
Ceduovirus_1	Bacteriophage P001 (from Lactococcus lactis) gene, terminal region	gi|755656|gb|L37090.1|P01ORF	1735	92.756	98	1220	2479	0	1	1200	1201	1	-1200
Ceduovirus_1	Lactococcus phage 50102, complete genome	gi|2046357977|ref|NC_054993.1|	1548	92.797	100	1069	22242	0	1	1069	19466	20534	1068
Ceduovirus_1	Lactococcus phage vB_Llc_bIBBA3, complete genome	gi|2046358244|ref|NC_055000.1|	1548	92.797	100	1069	21906	0	1	1069	19140	20208	1068
Ceduovirus_1	Lactococcus phage M6165, complete genome	gi|1038278736|gb|KX373689.1|	60.2	92.857	80	2678	22179	2.34e-05	2267	2308	17565	17525	-40
Ceduovirus_1	Lactococcus phage M6654, complete genome	gi|1038279076|gb|KX373692.1|	60.2	92.857	80	2678	22350	2.34e-05	2267	2308	4897	4936	39
Ceduovirus_1	Lactococcus phage bIL67, complete genome	gi|522252|gb|L33769.1|L67CG	60.2	92.857	97	2678	22195	2.35e-05	2267	2308	5091	5130	39
Ceduovirus_1	MAG TPA_asm: Siphoviridae sp. isolate ctZ1H2, partial genome	gi|2054571236|tpg|BK021115.1|	1773	92.945	99	1220	15197	0	1	1218	14659	13442	-1217
Ceduovirus_1	Lactococcus phage M6653, complete genome	gi|1038278949|gb|KX373691.1|	4130	93.046	90	3712	22157	0	886	3712	7492	10318	2826
Ceduovirus_1	MAG TPA_asm: Siphoviridae sp. isolate ctSAE9, partial genome	gi|2057786532|tpg|BK054800.1|	7938	93.05	100	5433	21571	0	1	5433	10073	4643	-5430
Ceduovirus_1	MAG TPA_asm: Siphoviridae sp. isolate ctVBb1, partial genome	gi|2059599482|tpg|BK037047.1|	3037	93.09	95	2851	20386	0	1	2081	19147	17077	-2070
Ceduovirus_1	Lactococcus phage D4412, complete genome	gi|1038278414|gb|KX373686.1|	1984	93.19	100	1350	22884	0	1	1350	18857	17508	-1349
Ceduovirus_1	Lactococcus phage vB_Llc_bIBBD4, complete genome	gi|1674915273|gb|MH779524.1|	2174	93.199	100	1477	21907	0	1	1477	21343	19861	-1482
Ceduovirus_1	Lactococcus phage CHPC1242, partial genome	gi|2046358832|ref|NC_055015.1|	1794	93.202	100	1220	21144	0	1	1220	20455	19236	-1219
Ceduovirus_1	Lactococcus phage CHPC1170, complete genome	gi|2046358715|ref|NC_055012.1|	2185	93.333	100	1477	21746	0	1	1477	21182	19700	-1482
Ceduovirus_1	Lactococcus phage vB_Llc_bIBBL81, complete genome	gi|1663239453|gb|MH779526.1|	2185	93.333	100	1477	21915	0	1	1477	21343	19861	-1482
Ceduovirus_1	Lactobacillus phage c2, complete genome	gi|1146276|gb|L48605.1|C2PVCG	1995	93.333	100	1350	22172	0	1	1350	17981	16632	-1349
Ceduovirus_1	Lactococcus phage BIM BV-114, complete genome	gi|2095861353|gb|MZ955869.1|	67.6	93.478	97	2678	21499	1.4e-07	1437	1481	15363	15319	-44
Ceduovirus_1	MAG TPA_asm: Siphoviridae sp. isolate ctVBb1, partial genome	gi|2059599482|tpg|BK037047.1|	67.6	93.478	97	2678	20386	1.41e-07	1437	1481	5435	5479	44
Ceduovirus_1	Lactococcus phage 50504, complete genome	gi|2046358016|ref|NC_054994.1|	2012	93.556	100	1350	21562	0	1	1350	18016	16667	-1349
Ceduovirus_1	Lactococcus phage 20R03M, complete genome	gi|2046357904|ref|NC_054991.1|	2012	93.556	100	1350	21750	0	1	1350	18017	16668	-1349
Ceduovirus_1	Lactococcus phage M6165, complete genome	gi|1038278736|gb|KX373689.1|	874	93.581	73	2375	22179	0	3	589	1567	981	-586
Ceduovirus_1	Lactococcus phage BIM BV-114, complete genome	gi|2095861353|gb|MZ955869.1|	1821	93.612	100	1220	21499	0	1	1220	20823	19604	-1219
Ceduovirus_1	Lactococcus phage CW09, complete genome	gi|1603730883|gb|MK301443.1|	2017	93.63	100	1350	21677	0	1	1350	18017	16668	-1349
Ceduovirus_1	MAG TPA_asm: Siphoviridae sp. isolate ctSAE9, partial genome	gi|2057786532|tpg|BK054800.1|	1476	93.63	66	2375	21571	0	1219	2206	20583	21571	988
Ceduovirus_1	Lactococcus phage PC_S1, complete genome	gi|2046358940|ref|NC_055018.1|	1598	93.645	100	1069	21629	0	1	1069	18867	19935	1068
Ceduovirus_1	Lactococcus phage PC_B3, complete genome	gi|1781483460|gb|MN689532.1|	1598	93.645	100	1069	21987	0	1	1069	19223	20291	1068
Ceduovirus_1	Lactococcus phage 62403, complete genome	gi|2046358130|ref|NC_054997.1|	237	93.711	75	2375	21704	8.98e-59	2217	2374	21704	21547	-157
Ceduovirus_1	Lactococcus phage bIL67, complete genome	gi|522252|gb|L33769.1|L67CG	4233	93.717	93	3712	22195	0	886	3712	14681	11856	-2825
Ceduovirus_1	MAG TPA_asm: Siphoviridae sp. isolate ctZ1H2, partial genome	gi|2054571236|tpg|BK021115.1|	169	93.75	98	1477	15197	2.05e-38	1366	1477	12944	12833	-111
Ceduovirus_1	Lactococcus phage CHPC1170, complete genome	gi|2046358715|ref|NC_055012.1|	3230	93.808	97	2678	21746	0	530	2678	3927	6080	2153
Ceduovirus_1	Lactococcus phage CHPC122, complete genome	gi|2046358515|ref|NC_055007.1|	4390	93.896	98	3712	22109	0	800	3712	7767	10676	2909
Ceduovirus_1	Lactococcus lactis bacteriophage GR6 putative major capsid protein gene, complete cds	gi|74040417|gb|DQ110948.1|	697	93.939	12	3712	1470	0	3252	3712	1	461	460
Ceduovirus_1	Lactococcus phage D4412, complete genome	gi|1038278414|gb|KX373686.1|	575	93.947	83	1220	22884	8.45e-161	1	380	22208	21829	-379
Ceduovirus_1	Lactococcus phage vB_LacS_15, complete genome	gi|2046358868|ref|NC_055016.1|	737	94.033	80	1477	21006	0	1	486	20481	19996	-485
Ceduovirus_1	Lactococcus phage M5938, complete genome	gi|1038278553|gb|KX373687.1|	283	94.118	93	1069	22240	5.01e-73	884	1069	20338	20524	186
Ceduovirus_1	Lactococcus phage CHPC1170, complete genome	gi|2046358715|ref|NC_055012.1|	4362	94.24	100	2851	21746	0	1	2851	1640	4508	2868
Ceduovirus_1	Lactococcus phage D4412, complete genome	gi|1038278414|gb|KX373686.1|	749	94.274	86	1477	22884	0	1	489	22317	21829	-488
Ceduovirus_1	Lactococcus phage vB_Llc_bIBBAm4, complete genome	gi|2046358284|ref|NC_055001.1|	237	94.304	72	2375	22703	9.02e-59	2217	2374	22703	22552	-151
Ceduovirus_1	Lactococcus lactis bacteriophage CB17 putative major capsid protein gene, complete cds	gi|74040411|gb|DQ110947.1|	708	94.372	12	3712	1470	0	3252	3712	1	461	460
Ceduovirus_1	Phaedon cochleariae genome assembly, chromosome: 1	gi|2259313208|emb|OU896707.1|	54.7	94.444	1	5433	83328611	0.002	4453	4487	33401738	33401773	35
Ceduovirus_1	MAG TPA_asm: Siphoviridae sp. isolate ctSAE9, partial genome	gi|2057786532|tpg|BK054800.1|	5712	94.48	99	3712	21571	0	3	3712	15024	11319	-3705
Ceduovirus_1	Lactococcus phage M6165, complete genome	gi|1038278736|gb|KX373689.1|	56.5	94.595	80	2678	22179	0.000303	1447	1481	5725	5761	36
Ceduovirus_1	Lactococcus phage M6654, complete genome	gi|1038279076|gb|KX373692.1|	56.5	94.595	80	2678	22350	0.000303	1447	1481	5919	5955	36
Ceduovirus_1	Lactococcus phage M5938, complete genome	gi|1038278553|gb|KX373687.1|	2095	94.667	100	1350	22240	0	1	1350	18203	16854	-1349
Ceduovirus_1	Lactococcus phage M6653, complete genome	gi|1038278949|gb|KX373691.1|	263	94.706	72	2375	22157	1.47e-66	2206	2374	22157	21989	-168
Ceduovirus_1	Lactococcus lactis subsp. lactis strain S0, complete genome	gi|736044414|gb|CP010050.1|	62.1	94.872	2	2375	2488699	5.8e-06	688	726	912507	912545	38
Ceduovirus_1	Lactococcus phage WRP3, complete genome	gi|723006770|gb|KM677185.1|	93.5	94.915	2	2375	130008	2.06e-15	668	726	96224	96166	-58
Ceduovirus_1	Lactococcus phage 50504, complete genome	gi|2046358016|ref|NC_054994.1|	1676	94.949	100	1069	21562	0	1	1069	18790	19858	1068
Ceduovirus_1	MAG TPA_asm: Siphoviridae sp. isolate ctRYA6, partial genome	gi|2054623382|tpg|BK022163.1|	4562	94.962	98	3712	21971	0	800	3712	7508	10417	2909
Ceduovirus_1	Lactococcus phage vB_Llc_bIBB12, complete genome	gi|2046358361|ref|NC_055003.1|	2117	94.963	100	1350	21458	0	1	1350	17895	16546	-1349
Ceduovirus_1	Lactococcus phage vB_LacS_15, complete genome	gi|2046358868|ref|NC_055016.1|	2122	95.037	100	1350	21006	0	1	1350	17489	16140	-1349
Ceduovirus_1	MAG TPA_asm: Siphoviridae sp. isolate ctujv3, partial genome	gi|2052950304|tpg|BK029981.1|	2128	95.111	100	1350	19902	0	1	1350	3064	4413	1349
Ceduovirus_1	Lactococcus phage CHPC967, complete genome	gi|2046358595|ref|NC_055009.1|	63.9	95.122	97	2678	22405	1.66e-06	1442	1481	5255	5295	40
Ceduovirus_1	Lactococcus phage 62403, complete genome	gi|2046358130|ref|NC_054997.1|	63.9	95.122	97	2678	21704	1.82e-06	1442	1481	5250	5290	40
Ceduovirus_1	Lactococcus phage 62402, complete genome	gi|2046358092|ref|NC_054996.1|	63.9	95.122	97	2678	21980	1.82e-06	1442	1481	6041	6081	40
Ceduovirus_1	Lactococcus phage BIM BV-114, complete genome	gi|2095861353|gb|MZ955869.1|	8599	95.335	99	5433	21499	0	15	5430	11299	16712	5413
Ceduovirus_1	MAG TPA_asm: Siphoviridae sp. isolate ctSAE9, partial genome	gi|2057786532|tpg|BK054800.1|	2357	95.418	100	1477	21571	0	1	1477	425	1907	1482
Ceduovirus_1	Lactococcus phage CHPC1182, complete genome	gi|2046358756|ref|NC_055013.1|	315	95.455	73	2375	20751	3.67e-82	2176	2372	20751	20555	-196
Ceduovirus_1	Lactococcus phage 05802, complete genome	gi|2046357865|ref|NC_054990.1|	2156	95.481	100	1350	22434	0	1	1350	18441	17092	-1349
Ceduovirus_1	Lactococcus phage vB_Llc_bIBBE1, complete genome	gi|2046358323|ref|NC_055002.1|	2156	95.481	100	1350	21749	0	1	1350	17739	16390	-1349
Ceduovirus_1	Lactococcus phage BIM BV-114, complete genome	gi|2095861353|gb|MZ955869.1|	2161	95.556	100	1350	21499	0	1	1350	17946	16597	-1349
Ceduovirus_1	Lactococcus phage bIL67, complete genome	gi|522252|gb|L33769.1|L67CG	1230	95.573	57	1350	22195	0	583	1350	4537	5304	767
Ceduovirus_1	Lactococcus phage CW09, complete genome	gi|1603730883|gb|MK301443.1|	1956	95.656	91	2678	21677	0	79	1296	3297	4515	1218
Ceduovirus_1	Lactococcus phage 20R03M, complete genome	gi|2046357904|ref|NC_054991.1|	1956	95.656	91	2678	21750	0	79	1296	3297	4515	1218
Ceduovirus_1	Lactococcus phage PC_S1, complete genome	gi|2046358940|ref|NC_055018.1|	2172	95.704	100	1350	21629	0	1	1350	18093	16744	-1349
Ceduovirus_1	Lactococcus phage BIM BV-114, complete genome	gi|2095861353|gb|MZ955869.1|	265	95.783	72	2375	21499	4.11e-67	2208	2373	21499	21337	-162
Ceduovirus_1	Lactococcus phage M6165, complete genome	gi|1038278736|gb|KX373689.1|	268	95.808	73	2375	22179	3.17e-68	2206	2371	22179	22013	-166
Ceduovirus_1	Lactococcus lactis subsp. lactis strain S0, complete genome	gi|736044414|gb|CP010050.1|	80.5	95.918	2	2375	2488699	1.6e-11	1097	1145	17247	17293	46
Ceduovirus_1	Lactococcus lactis subsp. cremoris EPSC DNA, complete genome	gi|1945358089|dbj|AP024222.1|	78.7	95.918	5	2375	2401002	5.69e-11	668	716	1075815	1075863	48
Ceduovirus_1	Lactococcus phage BIM BV-114, complete genome	gi|2095861353|gb|MZ955869.1|	758	95.94	97	2678	21499	0	79	546	2973	3439	466
Ceduovirus_1	Lactococcus lactis subsp. cremoris SK11, complete genome	gi|116106497|gb|CP000425.1|	84.2	96.078	2	2375	2438589	1.22e-12	668	718	1665771	1665721	-50
Ceduovirus_1	Lactococcus phage vB_Llc_bIBBE1, complete genome	gi|2046358323|ref|NC_055002.1|	259	96.226	73	2375	21749	1.92e-65	2217	2374	21749	21591	-158
Ceduovirus_1	Lactococcus lactis subsp. cremoris SK11, complete genome	gi|116106497|gb|CP000425.1|	99	96.61	2	2375	2438589	4.37e-17	668	726	1669056	1668998	-58
Ceduovirus_1	Lactococcus phage CHPC1170, complete genome	gi|2046358715|ref|NC_055012.1|	58.4	97.059	97	2678	21746	7.71e-05	2272	2305	4847	4880	33
Ceduovirus_1	MAG TPA_asm: Siphoviridae sp. isolate ctRYA6, partial genome	gi|2054623382|tpg|BK022163.1|	60.2	97.143	97	2678	21971	2.36e-05	1370	1404	14466833	14466800	-33
Ceduovirus_1	Carcina quercana genome assembly, chromosome: 12	gi|2063789775|emb|OU342438.1|	58.4	97.143	2	1477	15272043	4.63e-05	1447	1481	5797	5831	34
Ceduovirus_1	Lactococcus phage vB_Llc_bIBBE1, complete genome	gi|2046358323|ref|NC_055002.1|	63.9	97.368	97	2678	21749	1.83e-06	1445	1481	4952	4989	37
Ceduovirus_1	Lactococcus phage vB_Llc_bIBB27, complete genome	gi|1663239441|gb|MH779520.1|	63.9	97.368	97	2678	21713	1.83e-06	1445	1481	4953	4990	37
Ceduovirus_1	Lactococcus phage CHPC972, complete genome	gi|2046358637|ref|NC_055010.1|	2350	98.074	100	1350	23281	0	1	1350	18591	17242	-1349
Ceduovirus_1	Lactococcus phage vB_LacS_15, complete genome	gi|2046358868|ref|NC_055016.1|	204	99.123	63	2375	21006	9.06e-49	2261	2374	20998	20886	-112
Ceduovirus_1	MAG TPA_asm: Siphoviridae sp. isolate ctSAE9, partial genome	gi|2057786532|tpg|BK054800.1|	2466	99.63	100	1350	21571	0	1	1350	3412	4761	1349
Ceduovirus_1	Lactococcus lactis subsp. cremoris MG1363, complete genome	gi|124491690|emb|AM406671.1|	165	100	3	2678	2529478	4.79e-37	1	89	1735137	1735225	88
Ceduovirus_1	Lactococcus lactis subsp. cremoris SK11, complete genome	gi|116106497|gb|CP000425.1|	165	100	3	2678	2438589	4.79e-37	1	89	982665	982753	88
Ceduovirus_1	Lactococcus lactis subsp. cremoris NZ9000, complete genome	gi|300069620|gb|CP002094.1|	165	100	3	2678	2530294	4.79e-37	1	89	982669	982757	88
Ceduovirus_1	Lactococcus lactis subsp. cremoris EPSC DNA, complete genome	gi|1945358089|dbj|AP024222.1|	165	100	3	2678	2401002	4.79e-37	1	89	714475	714387	-88
Ceduovirus_1	Lactococcus lactis subsp. cremoris G3-2 DNA, complete genome	gi|1945354694|dbj|AP024210.1|	165	100	3	2678	2401003	4.79e-37	1	89	1553000	1553088	88
Ceduovirus_1	Lactococcus cremoris strain JM2 chromosome, complete genome	gi|1173088583|gb|CP015900.1|	165	100	3	2678	2373708	4.84e-37	1	89	791722	791634	-88
Ceduovirus_1	Lactococcus cremoris strain JM3 chromosome, complete genome	gi|1173085929|gb|CP015901.1|	165	100	3	2678	2453581	4.84e-37	1	89	2190316	2190404	88
Ceduovirus_1	Lactococcus lactis subsp. cremoris C4 DNA, complete genome	gi|1375959310|dbj|AP018499.1|	165	100	3	2678	2400980	4.84e-37	1	89	907934	907846	-88
Ceduovirus_1	Lactococcus cremoris strain GR0507 chromosome, complete genome	gi|1995449337|gb|CP070856.1|	165	100	3	2678	2369089	4.85e-37	1	89	669354	669266	-88
Ceduovirus_1	Lactococcus cremoris strain 1196 chromosome, complete genome	gi|1994402876|gb|CP032148.1|	165	100	3	2678	2598247	4.85e-37	1	89	748654	748566	-88
Ceduovirus_1	Lactococcus lactis subsp. cremoris KW2, complete genome	gi|543871587|gb|CP004884.1|	165	100	3	2678	2427048	4.85e-37	1	89	745727	745639	-88
Ceduovirus_1	Lactococcus cremoris 7-1 DNA, complete genome	gi|2194567129|dbj|AP025520.1|	165	100	3	2678	2557589	4.85e-37	1	89	720813	720725	-88
Ceduovirus_1	Lactococcus lactis subsp. cremoris A76, complete genome	gi|358748197|gb|CP003132.1|	165	100	3	2678	2452616	4.86e-37	1	89	2248623	2248711	88
Ceduovirus_1	Lactococcus lactis subsp. cremoris UC509.9, complete genome	gi|413973243|gb|CP003157.1|	165	100	3	2678	2250427	4.86e-37	1454	1481	5529	5556	27
Ceduovirus_1	Lactococcus cremoris strain FM-YL11 chromosome, complete genome	gi|2007751208|gb|CP071729.1|	165	100	3	2678	2406538	4.86e-37	1454	1481	5529	5556	27
Ceduovirus_1	Lactococcus cremoris strain FM-YL12 chromosome, complete genome	gi|2007749281|gb|CP071728.1|	165	100	3	2678	2364973	4.86e-37	1	89	1278883	1278795	-88
Ceduovirus_1	Lactococcus cremoris strain F chromosome, complete genome	gi|1834244649|gb|CP051518.1|	165	100	3	2678	2248603	4.86e-37	1106	1135	1353818	1353847	29
Ceduovirus_1	Lactococcus phage phi7, complete genome	gi|471216438|gb|KC182552.1|	78.7	100	2	2375	32382	5.71e-11	685	726	9804	9845	41
Ceduovirus_1	Streptococcus thermophilus isolate STH_CIRM_19 genome assembly, chromosome: STHERMO	gi|1868719672|emb|LR822009.1|	56.5	100	1	2375	1828037	0.000271	1	89	1822564	1822652	88
Ceduovirus_1	Lactococcus phage CW09, complete genome	gi|1603730883|gb|MK301443.1|	52.8	100	91	2678	21677	0.004	1	89	1821728	1821816	88
Ceduovirus_1	Lactococcus phage 20R03M, complete genome	gi|2046357904|ref|NC_054991.1|	52.8	100	91	2678	21750	0.004	1	89	707310	707222	-88
