## Supplementary Tables 9 for "The effect of different milk pretreatment methods on microbiome community development during Herrgårds cheese production and ripening"

### Sheet: ALL MAGs
PT1									RIPENING
MAG	preinoculation_PT1		postinoculation_PT1		beforeMolding_PT1		beforeBrining_PT1		T0_10C_Rind_PT1	%	T0_10C_Core_PT1	%	T1_7d_13C_Rind_PT1	%	T1_7d_13C_Core_PT1	%	T1_35d_13C_Rind_PT1	%	T1_35d_13C_Core_PT1	%	T2_7d_20C_Rind_PT1	%	T2_7d_20C_Core_PT1	%	T2_35d_20C_Rind_PT1	%	T2_35d_20C_Core_PT1	%
CRE6 (Lactococcus lactis cremoris)	125	4.16667	450821	62.619	20145528	50.4235	20514631	34.2752	14895521	16.9143	15140695	13.2716	16716397	16.5321	10943287	12.3049	12221128	13.2966	9296446	10.7927	16010187	12.8775	15260097	10.9119	22008710	12.8994	17427393	10.508
Ceduovirus_1	51	1.7	53	0.00736169	49401	0.123649	12312880	20.5719	3931500	4.46433	7936217	6.95652	2871193	2.83954	3985204	4.48105	3051789	3.32036	3996299	4.63951	6781668	5.45472	7908022	5.65471	4096403	2.40091	6017689	3.62842
Ceduovirus_2	0	0	3	0.0004167	5518	0.0138113	1860999	3.10929	429410	0.487608	974932	0.85458	299551	0.296249	497832	0.559773	358392	0.389932	489655	0.568466	800538	0.643899	1050928	0.751476	442705	0.25947	743944	0.448567
Clostridium_tyrobutyricum	0	0	1	0.0001389	0	0	2	3.34153e-06	5	5.67765e-06	5	4.38277e-06	7	6.92283e-06	10	1.12442e-05	8	8.70403e-06	4	4.64381e-06	7	5.63033e-06	4	2.86024e-06	22	1.28942e-05	10	6.02958e-06
Janthinobacterium_spp	2189	72.9667	2338	0.324748	2122	0.00531129	835	0.00139509	99	0.000112417	192	0.000168298	96	9.49416e-05	95	0.00010682	61	6.63683e-05	75	8.70714e-05	114	9.16939e-05	145	0.000103684	86	5.04048e-05	121	7.2958e-05
LAC2 (Lactococcus lactis lactis)	569	18.9667	261778	36.3609	19640429	49.1593	25044770	41.844	68651922	77.9563	89817705	78.73	81053533	80.1599	73336743	82.4614	76104299	82.8018	72177225	83.7943	100500303	80.8357	115340959	82.4757	143709693	84.2286	141221493	85.1507
Lacticaseibacillus_paracasei	58	1.93333	252	0.0350028	8758	0.0219209	10962	0.0183149	18307	0.0207881	22768	0.0199574	23025	0.0227712	21291	0.02394	34099	0.0370999	30926	0.0359036	37309	0.0300088	39508	0.0282506	78595	0.0460647	65389	0.0394269
Leuconostoc_pseudomesenteroides	2	0.0666667	4267	0.592686	80690	0.201964	84741	0.141582	95534	0.108482	135695	0.118944	105174	0.104014	110172	0.12388	104866	0.114095	108683	0.126176	144832	0.116493	187189	0.133851	212810	0.124728	301402	0.181733
Streptococcus_spp	6	0.2	430	0.059727	20206	0.0505749	22946	0.0383374	42371	0.0481135	54965	0.0481798	45784	0.0452792	40043	0.0450252	36765	0.0400005	36867	0.0428008	51717	0.0415977	61578	0.044032	69709	0.0408566	71454	0.0430838
ALL	3000	100	719943	100	39952652	100	59852766	100	88064669	100	114083174	100	101114760	100	88934677	100	91911407	100	86136180	100	124326675	100	139848430	100	170618733	100	165848895	100
PT2
MAG	preinoculation_PT2		postinoculation_PT2		beforeMolding_PT2		beforeBrining_PT2		T0_10C_Rind_PT2	%	T0_10C_Core_PT2	%	T1_7d_13C_Rind_PT2	%	T1_7d_13C_Core_PT2	%	T1_35d_13C_Rind_PT2	%	T1_35d_13C_Core_PT2	%	T2_7d_20C_Rind_PT2	%	T2_7d_20C_Core_PT2	%	T2_35d_20C_Rind_PT2	%	T2_35d_20C_Core_PT2	%
CRE6 (Lactococcus lactis cremoris)	340	0.349033	204737	51.5514	8671238	53.7335	11750122	32.7107	16389881	16.4391	12749044	12.1434	11544023	14.3061	8999001	11.0235	10400873	12.8304	12047517	13.1477	7310920	10.2778	11045698	10.5639	9956606	12.164	7373185	9.65265
Ceduovirus_1	310	0.318236	32	0.00805739	82296	0.509967	11518952	32.0671	7567466	7.5902	9996651	9.52175	6906593	8.55907	7404811	9.07064	6475695	7.98834	7354150	8.02575	5668690	7.96913	9249876	8.84639	5287538	6.4598	6725865	8.80521
Ceduovirus_2	46	0.0472221	3	0.00075538	8602	0.0533044	1428243	3.97603	856158	0.85873	1314992	1.25252	797265	0.988019	910575	1.11542	751037	0.926471	837217	0.913674	680264	0.956326	1230004	1.17635	643783	0.786511	900706	1.17916
Clostridium_tyrobutyricum	0	0	0	0	0	0	2	5.56772e-06	48	4.81442e-05	154	0.000146684	200	0.000247852	8	9.79972e-06	40252	0.0496544	4784	0.00522089	39893	0.0560822	5455	0.00521705	91328	0.111576	40472	0.0529842
Janthinobacterium_spp	94633	97.1472	79316	19.9712	136573	0.846308	62365	0.173615	5240	0.00525574	6834	0.00650934	1000	0.00123926	929	0.00113799	180	0.000222046	216	0.000235726	104	0.000146205	523	0.000500186	144	0.000175925	131	0.000171499
LAC2 (Lactococcus lactis lactis)	1958	2.01002	110927	27.9307	7197119	44.5987	11098913	30.8978	74722355	74.9469	80743033	76.9073	61312102	75.9817	64165348	78.6003	63209073	77.974	71210444	77.7136	57213625	80.4318	82782949	79.1719	65582596	80.1224	61005634	79.8659
Lacticaseibacillus_paracasei	100	0.102657	224	0.0564017	3830	0.0237335	6578	0.0183122	19135	0.0191925	20233	0.0192718	20823	0.0258051	21931	0.0268647	62640	0.077272	31807	0.0347117	90992	0.127918	45557	0.0435698	146755	0.179291	189771	0.24844
Leuconostoc_pseudomesenteroides	8	0.00821254	1695	0.42679	28642	0.177487	42703	0.118879	94820	0.0951049	106389	0.101335	75646	0.0937451	93936	0.115068	88757	0.10949	106843	0.1166	94745	0.133194	152051	0.145418	106165	0.129702	111243	0.145634
Streptococcus_spp	17	0.0174516	217	0.0546392	9204	0.0570348	13473	0.0375069	45358	0.0454943	50194	0.0478095	35598	0.0441152	38435	0.0470815	35787	0.0441464	38901	0.0424536	33844	0.0475784	48956	0.0468205	38072	0.0465127	38071	0.0498409
ALL	97412	100	397151	100	16137504	100	35921351	100	99700461	100	104987524	100	80693250	100	81634974	100	81064294	100	91631879	100	71133077	100	104561069	100	81852987	100	76385078	100
PT3
MAG	preinoculation_PT3		postinoculation_PT3		beforeMolding_PT3		beforeBrining_PT3		T0_10C_Rind_PT3	%	T0_10C_Core_PT3	%	T1_7d_13C_Rind_PT3	%	T1_7d_13C_Core_PT3	%	T1_35d_13C_Rind_PT3	%	T1_35d_13C_Core_PT3	%	T2_7d_20C_Rind_PT3	%	T2_7d_20C_Core_PT3	%	T2_35d_20C_Rind_PT3	%	T2_35d_20C_Core_PT3	%
CRE6 (Lactococcus lactis cremoris)	79	0.224674	120982	47.3052	4925286	46.6914	8273460	24.6741	10836608	14.95	8277312	9.99362	9458635	12.0979	8414223	9.34086	10959233	10.9464	8050372	9.09577	12561637	11.7686	12430091	9.5832	11782192	11.8443	9562517	8.98871
Ceduovirus_1	26	0.0739435	59	0.0230696	457122	4.33349	11541885	34.4216	8115261	11.1957	12007946	14.4978	8259361	10.564	10549385	11.7112	8906881	8.89645	10958503	12.3815	10098926	9.46135	12361178	9.53007	6098229	6.13038	10039579	9.43714
Ceduovirus_2	2	0.00568796	2	0.00078202	43014	0.40777	1324562	3.95027	886501	1.223	1519811	1.83495	969591	1.24014	1312477	1.45702	981505	0.980356	1406503	1.58915	1095374	1.02622	1658342	1.27853	680755	0.684344	1291769	1.21425
Clostridium_tyrobutyricum	0	0	0	0	0	0	3	8.94696e-06	9	1.24163e-05	9	1.08662e-05	15047	0.0192456	23	2.55329e-05	46362	0.0463077	23114	0.0261155	6054	0.00567179	4	3.08387e-06	154060	0.154872	27618	0.0259608
Janthinobacterium_spp	34695	98.6719	58943	23.0473	96448	0.914321	71680	0.213773	3912	0.00539694	5119	0.00618043	1144	0.00146321	813	0.000902534	204	0.000203761	200	0.000225971	327	0.000306356	389	0.000299907	170	0.000170896	192	0.000180479
LAC2 (Lactococcus lactis lactis)	296	0.841818	74303	29.0532	5000949	47.4087	12262697	36.5713	52513039	72.4462	60853562	73.4716	59326191	75.8801	69623675	77.2912	78981539	78.8891	67807766	76.6131	82744698	77.5208	102953488	79.3738	80406849	80.8307	85019684	79.918
Lacticaseibacillus_paracasei	47	0.133667	110	0.0430111	2178	0.0206473	5574	0.0166234	14830	0.0204593	17514	0.0211456	21070	0.0269492	26461	0.0293751	67684	0.0676047	90857	0.102655	37428	0.0350651	56538	0.043589	155717	0.156538	200718	0.188674
Leuconostoc_pseudomesenteroides	0	0	1177	0.460219	17083	0.161946	33471	0.0998212	78074	0.10771	98950	0.119467	93077	0.119048	103519	0.114919	110427	0.110298	102833	0.116187	133253	0.12484	169942	0.13102	133366	0.134069	152854	0.143682
Streptococcus_spp	17	0.0483476	172	0.0672537	6510	0.0617144	17616	0.0525365	37284	0.0514365	45700	0.055176	40058	0.0512354	49155	0.0545683	63394	0.0633198	66658	0.075314	61031	0.0571779	77110	0.0594493	64264	0.0646028	88744	0.0834188
ALL	35162	100	255748	100	10548590	100	33530948	100	72485518	100	82825923	100	78184174	100	90079731	100	100117229	100	88506806	100	106738728	100	129707082	100	99475602	100	106383675	100

### Sheet: Exclude Lactococcus+Virus
									RIPENING																				AVERAGE MINOR MAGs %	AVERAGE MINOR MAGs COUNT
MAG	preinoculation_PT1	%	postinoculation_PT1	%	beforeMolding_PT1	%	beforeBrining_PT1	%	T0_10C_Rind_PT1	%	T0_10C_Core_PT1	%	T1_7d_13C_Rind_PT1	%	T1_7d_13C_Core_PT1	%	T1_35d_13C_Rind_PT1	%	T1_35d_13C_Core_PT1	%	T2_7d_20C_Rind_PT1	%	T2_7d_20C_Core_PT1	%	T2_35d_20C_Rind_PT1	%	T2_35d_20C_Core_PT1	%			SD
Clostridium_tyrobutyricum	0	0	1	0.0001389	0	0	2	3.34153e-06	5	5.67765e-06	5	4.38277e-06	7	6.92283e-06	10	1.12442e-05	8	8.70403e-06	4	4.64381e-06	7	5.63033e-06	4	2.86024e-06	22	1.28942e-05	10	6.02958e-06
Janthinobacterium_spp	2189	72.9667	2338	0.324748	2122	0.00531129	835	0.00139509	99	0.000112417	192	0.000168298	96	9.49416e-05	95	0.00010682	61	6.63683e-05	75	8.70714e-05	114	9.16939e-05	145	0.000103684	86	5.04048e-05	121	7.2958e-05
Lacticaseibacillus_paracasei	58	1.93333	252	0.0350028	8758	0.0219209	10962	0.0183149	18307	0.0207881	22768	0.0199574	23025	0.0227712	21291	0.02394	34099	0.0370999	30926	0.0359036	37309	0.0300088	39508	0.0282506	78595	0.0460647	65389	0.0394269
Leuconostoc_pseudomesenteroides	2	0.0666667	4267	0.592686	80690	0.201964	84741	0.141582	95534	0.108482	135695	0.118944	105174	0.104014	110172	0.12388	104866	0.114095	108683	0.126176	144832	0.116493	187189	0.133851	212810	0.124728	301402	0.181733							PT1	PT2	PT3
Streptococcus_spp	6	0.2	430	0.059727	20206	0.0505749	22946	0.0383374	42371	0.0481135	54965	0.0481798	45784	0.0452792	40043	0.0450252	36765	0.0400005	36867	0.0428008	51717	0.0415977	61578	0.044032	69709	0.0408566	71454	0.0430838						Average Reads	238999	232135	274328
TOTAL READS ALL MAGS (Exported value from previous sheet)	3000	75.1667	719943	1.0123	39952652	0.279771	59852766	0.199633	88064669	0.177501	114083174	0.187254	101114760	0.172167	88934677	0.192963	91911407	0.19127	86136180	0.204972	124326675	0.188197	139848430	0.20624	170618733	0.211713	165848895	0.264323	0.268331					SD	95036	88571	127381
SUM MINOR MAGs	2255		7288		111776		119486		156316		213625		174086		171611		175799		176555		233979		288424		361222		438376			238999	95035.9			Average % abundance	0.2	0.27	0.28
MAG	preinoculation_PT2	%	postinoculation_PT2	%	beforeMolding_PT2	%	beforeBrining_PT2	%	T0_10C_Rind_PT2	%	T0_10C_Core_PT2	%	T1_7d_13C_Rind_PT2	%	T1_7d_13C_Core_PT2	%	T1_35d_13C_Rind_PT2	%	T1_35d_13C_Core_PT2	%	T2_7d_20C_Rind_PT2	%	T2_7d_20C_Core_PT2	%	T2_35d_20C_Rind_PT2	%	T2_35d_20C_Core_PT2	%
Clostridium_tyrobutyricum	0	0	0	0	0	0	2	5.56772e-06	48	4.81442e-05	154	0.000146684	200	0.000247852	8	9.79972e-06	40252	0.0496544	4784	0.00522089	39893	0.0560822	5455	0.00521705	91328	0.111576	40472	0.0529842
Janthinobacterium_spp	94633	97.1472	79316	19.9712	136573	0.846308	62365	0.173615	5240	0.00525574	6834	0.00650934	1000	0.00123926	929	0.00113799	180	0.000222046	216	0.000235726	104	0.000146205	523	0.000500186	144	0.000175925	131	0.000171499
Lacticaseibacillus_paracasei	100	0.102657	224	0.0564017	3830	0.0237335	6578	0.0183122	19135	0.0191925	20233	0.0192718	20823	0.0258051	21931	0.0268647	62640	0.077272	31807	0.0347117	90992	0.127918	45557	0.0435698	146755	0.179291	189771	0.24844
Leuconostoc_pseudomesenteroides	8	0.00821254	1695	0.42679	28642	0.177487	42703	0.118879	94820	0.0951049	106389	0.101335	75646	0.0937451	93936	0.115068	88757	0.10949	106843	0.1166	94745	0.133194	152051	0.145418	106165	0.129702	111243	0.145634
Streptococcus_spp	17	0.0174516	217	0.0546392	9204	0.0570348	13473	0.0375069	45358	0.0454943	50194	0.0478095	35598	0.0441152	38435	0.0470815	35787	0.0441464	38901	0.0424536	33844	0.0475784	48956	0.0468205	38072	0.0465127	38071	0.0498409
TOTAL READS ALL MAGS (Exported value from previous sheet)	97412	97.2755	397151	20.5091	16137504	1.10456	35921351	0.348319	99700461	0.165096	104987524	0.175072	80693250	0.165153	81634974	0.190162	81064294	0.280785	91631879	0.199222	71133077	0.364919	104561069	0.241526	81852987	0.467257	76385078	0.497071	1.90063
SUM MINOR MAGs	94758		81452		178249		125121		164601		183804		133267		155239		227616		182551		259578		252542		382464		379688			232135	88571.3
MAG	preinoculation_PT3	%	postinoculation_PT3	%	beforeMolding_PT3	%	beforeBrining_PT3	%	T0_10C_Rind_PT3	%	T0_10C_Core_PT3	%	T1_7d_13C_Rind_PT3	%	T1_7d_13C_Core_PT3	%	T1_35d_13C_Rind_PT3	%	T1_35d_13C_Core_PT3	%	T2_7d_20C_Rind_PT3	%	T2_7d_20C_Core_PT3	%	T2_35d_20C_Rind_PT3	%	T2_35d_20C_Core_PT3	%
Clostridium_tyrobutyricum	0	0	0	0	0	0	3	8.94696e-06	9	1.24163e-05	9	1.08662e-05	15047	0.0192456	23	2.55329e-05	46362	0.0463077	23114	0.0261155	6054	0.00567179	4	3.08387e-06	154060	0.154872	27618	0.0259608
Janthinobacterium_spp	34695	98.6719	58943	23.0473	96448	0.914321	71680	0.213773	3912	0.00539694	5119	0.00618043	1144	0.00146321	813	0.000902534	204	0.000203761	200	0.000225971	327	0.000306356	389	0.000299907	170	0.000170896	192	0.000180479
Lacticaseibacillus_paracasei	47	0.133667	110	0.0430111	2178	0.0206473	5574	0.0166234	14830	0.0204593	17514	0.0211456	21070	0.0269492	26461	0.0293751	67684	0.0676047	90857	0.102655	37428	0.0350651	56538	0.043589	155717	0.156538	200718	0.188674
Leuconostoc_pseudomesenteroides	0	0	1177	0.460219	17083	0.161946	33471	0.0998212	78074	0.10771	98950	0.119467	93077	0.119048	103519	0.114919	110427	0.110298	102833	0.116187	133253	0.12484	169942	0.13102	133366	0.134069	152854	0.143682
Streptococcus_spp	17	0.0483476	172	0.0672537	6510	0.0617144	17616	0.0525365	37284	0.0514365	45700	0.055176	40058	0.0512354	49155	0.0545683	63394	0.0633198	66658	0.075314	61031	0.0571779	77110	0.0594493	64264	0.0646028	88744	0.0834188
TOTAL READS ALL MAGS (Exported value from previous sheet)	35162	98.8539	255748	23.6178	10548590	1.15863	33530948	0.382763	72485518	0.185015	82825923	0.20198	78184174	0.217942	90079731	0.199791	100117229	0.287734	88506806	0.320497	106738728	0.223061	129707082	0.234361	99475602	0.510253	106383675	0.441916	2.15244
SUM MINOR MAGs	34759		60402		122219		128344		134109		167292		170396		179971		288071		283662		238093		303983		507577		470126			274328	127381
